# Deciphering Mechanistic Signatures in Drug-Drug Interactions with Dual Topology Graphs

**DOI:** 10.64898/2026.09.23.753684

**Authors:** Wenjian Ma, Xiangpeng Bi, Huasen Jiang, Weigang Lu, Jie Nie, Shutan Lin, Jiaxin Lin, Zhiqiang Wei, Henggui Zhang, Shugang Zhang

## Abstract

Drug-drug interactions (DDIs) represent a critical challenge in drug development and clinical practice, as they can lead to severe adverse effects, including toxicity and reduced therapeutic efficacy. Deep learning methods have shown promise in large-scale, rapid DDI prediction; however, current approaches suffer from significant limitations in providing mechanistic insights into these interactions. Here, we propose DualTopoDDI, a dual-topology-enhanced interpretable deep learning model for DDI prediction. We applied DualTopoDDI to predict 9.2 billion potential interactions among approved drugs, achieving 97.99% high-confidence predictions. The model demonstrates molecular-level interpretability, identifying key substructures responsible for drug actions in terms of both atom-centric and bond-centric views. DualTopoDDI also excels in elucidating particular DDI toxicity mechanisms, which is validated by its successful explanation of the controversial cardiac toxicity in two COVID-19 drug combination regimens at the time. Evaluations across 11 benchmark datasets demonstrates that DualTopoDDI not only achieves state-of-the-art performance but also showcases robust generalizability and good interpretability. Overall, DualTopoDDI offers a powerful, interpretable tool for understanding and predicting drug-drug interactions, providing critical insights for drug safety and design.
