## Supplementary Data 3 for "Deciphering Mechanistic Signatures in Drug-Drug Interactions with Dual Topology Graphs"

Paroxetine	CYP2D6	FC1=CC=C(C=C1)[C@@H]1CCNC[C@H]1COC1=CC2=C(OCO2)C=C1	1/3-Benzodioxole
Methylenedioxymethamphetamine	CYP2D6	CNC(C)CC1=CC2=C(OCO2)C=C1	1/3-Benzodioxole
Methysticin	CYP2C9	COC1=CC(=O)OC(C1)/C=C/C2=CC3=C(C=C2)OCO3	1/3-Benzodioxole
Sesamin	CYP2C9	C1[C@H]2[C@H](CO[C@@H]2C3=CC4=C(C=C3)OCO4)[C@H](O1)C5=CC6=C(C=C5)OCO6	1/3-Benzodioxole
Stiripentol	CYP2C19||CYP2D6||CYP3A4||CYP1A2||CYP2C9||CYP2B6||CYP2C8	CC(C)(C)C(O)\C=C\C1=CC2=C(OCO2)C=C1	1/3-Benzodioxole
Nitidine Chloride	CYP2D6	C[N+]1=CC2=CC(=C(C=C2C3=C1C4=CC5=C(C=C4C=C3)OCO5)OC)OC.[Cl-]	1/3-Benzodioxole
Piperine	CYP3A4||CYP3A5||CYP2D6	C1CCN(CC1)C(=O)/C=C/C=C/C2=CC3=C(C=C2)OCO3	1/3-Benzodioxole
Chelidonine	CYP2D6	CN1CC2=C(C=CC3=C2OCO3)[C@@H]4[C@H]1C5=CC6=C(C=C5C[C@@H]4O)OCO6	1/3-Benzodioxole
Podophyllotoxin	CYP3A4	[H][C@]12COC(=O)[C@]1([H])[C@H](C1=CC(OC)=C(OC)C(OC)=C1)C1=CC3=C(OCO3)C=C1[C@@H]2O	1/3-Benzodioxole
Myristicin	CYP1A2	COC1=CC(=CC2=C1OCO2)CC=C	1/3-Benzodioxole
Ethinylestradiol	CYP3A4	[H][C@@]12CC[C@@](O)(C#C)[C@@]1(C)CC[C@]1([H])C3=C(CC[C@@]21[H])C=C(O)C=C3	Acetylene
Tert-Butylphenylacetylene	CYP2B4||CYP2B6	CC(C)(C)C1=CC=C(C=C1)C#C	Acetylene
Gestodene	CYP3A4	CC[C@]12CC[C@H]3[C@@H](CCC4=CC(=O)CC[C@H]34)[C@@H]1C=C[C@@]2(O)C#C	Acetylene
Icotinib	CYP3A4||CYP3A5	C#CC1=CC=CC(NC2=NC=NC3=CC4=C(OCCOCCOCCO4)C=C23)=C1	Acetylene
Furafylline	CYP1A2	Cc1nc2c([nH]1)c(=O)n(C)c(=O)n2Cc1ccco1	Alkylimidazole
Midazolam	CYP3A4	CC1=NC=C2CN=C(C3=CC=CC=C3F)C3=C(C=CC(Cl)=C3)N12	Alkylimidazole
Verapamil	CYP3A4	COC1=C(OC)C=C(CCN(C)CCCC(C#N)(C(C)C)C2=CC(OC)=C(OC)C=C2)C=C1	Amine
Diltiazem	CYP3A4	COC1=CC=C(C=C1)[C@@H]1SC2=C(C=CC=C2)N(CCN(C)C)C(=O)[C@@H]1OC(C)=O	Amine
Fluoxetine	CYP2D6||CYP2C19||CYP3A4	CNCCC(OC1=CC=C(C=C1)C(F)(F)F)C1=CC=CC=C1	Amine
Troleandomycin	CYP3A4	CO[C@H]1C[C@H](O[C@@H]2[C@@H](C)C(=O)O[C@H](C)[C@H](C)[C@H](OC(C)=O)[C@@H](C)C(=O)[C@]3(CO3)C[C@H](C)[C@H](O[C@@H]3O[C@H](C)C[C@H](N(C)C)[C@H]3OC(C)=O)[C@H]2C)O[C@@H](C)[C@@H]1OC(C)=O	Amine
Erythromycin	CYP3A4	CC[C@H]1OC(=O)[C@H](C)[C@@H](O[C@H]2C[C@@](C)(OC)[C@@H](O)[C@H](C)O2)[C@H](C)[C@@H](O[C@@H]2O[C@H](C)C[C@H](N(C)C)[C@H]2O)[C@](C)(O)C[C@@H](C)C(=O)[C@H](C)[C@@H](O)[C@]1(C)O	Amine
Clarithromycin	CYP3A4	CC[C@H]1OC(=O)[C@H](C)[C@@H](O[C@H]2C[C@@](C)(OC)[C@@H](O)[C@H](C)O2)[C@H](C)[C@@H](O[C@@H]2O[C@H](C)C[C@H](N(C)C)[C@H]2O)[C@](C)(OC)C[C@@H](C)C(=O)[C@H](C)[C@@H](O)[C@]1(C)O	Amine
Lapatinib	CYP3A4	CS(=O)(=O)CCNCC1=CC=C(O1)C1=CC2=C(C=C1)N=CN=C2NC1=CC(Cl)=C(OCC2=CC(F)=CC=C2)C=C1	Amine
Amiodarone	CYP1A2||CYP2C9||CYP2D6||CYP3A4	CCCCC1=C(C(=O)C2=CC(I)=C(OCCN(CC)CC)C(I)=C2)C2=C(O1)C=CC=C2	Amine
N-desethylamiodarone	CYP2D6||CYP2C9	CCCCC1=C(C2=CC=CC=C2O1)C(=O)C3=CC(=C(C(=C3)I)OCCNCC)I	Amine
Clorgyline	CYP2B6||CYP1A2	CN(CCCOC1=CC=C(Cl)C=C1Cl)CC#C	Amine
Orphenadrine	CYP2B6||CYP3A4||CYP2E1||CYP1A2||CYP2D6	CN(C)CCOC(C1=CC=CC=C1)C1=CC=CC=C1C	Amine
Sertraline	CYP3A4||CYP2D6	CN[C@H]1CC[C@@H](C2=CC(Cl)=C(Cl)C=C2)C2=CC=CC=C12	Amine
Tranylcypromine	CYP2A6	NC1CC1C1=CC=CC=C1	Cyclopropylamine
DX-619	CYP3A4	COC1=C(C=CC2=C1N(C=C(C2=O)C(=O)O)[C@@H]3C[C@@H]3F)N4CC[C@H](C4)C5(CC5)N	Cyclopropylamine
Methoxsalen	CYP2B1||CYP2A6	COC1=C2OC(=O)C=CC2=CC2=C1OC=C2	Furan
Bergamottin	CYP3A4||CYP2C9	CC(=CCC/C(=C/COC1=C2C=CC(=O)OC2=CC3=C1C=CO3)/C)C	Furan
L-754394	CYP3A4	CC(C)(C)NC(=O)[C@@H]1CN(CCN1C[C@H](C[C@@H](CC2=CC=CC=C2)C(=O)N[C@@H]3[C@@H](CC4=CC=CC=C34)O)O)CC5=CN=C6C(=C5)C=CO6	Furan
4-Ipomeanol	CYP3A4	CC(CCC(=O)C1=COC=C1)O	Furan
Notopterol	CYP2D6	CC(=CC(C/C(=C/COC1=C2C=CC(=O)OC2=CC3=C1C=CO3)/C)O)C	Furan
Oxypeucedanin	CYP2B6||CYP2D6	CC1(C(O1)COC2=C3C=CC(=O)OC3=CC4=C2C=CO4)C	Furan
Bergaptol	CYP2C9	C1=CC(=O)OC2=CC3=C(C=CO3)C(=C21)O	Furan
Isoimperatorin	CYP2B6	CC(=CCOC1=C2C=CC(=O)OC2=CC3=C1C=CO3)C	Furan
Psoralen	CYP2B6	C1=CC(=O)OC2=CC3=C(C=CO3)C=C21	Furan
Isopsoralen	CYP2B6	C1=CC2=C(C=CO2)C3=C1C=CC(=O)O3	Furan
Imperatorin	CYP2B6	CC(=CCOC1=C2C(=CC3=C1OC=C3)C=CC(=O)O2)C	Furan
Phenelzine	CYP2C19||CYP2C8||CYP3A4||CYP3A5||CYP3A7||CYP2D6	NNCCC1=CC=CC=C1	Hydrazine
Isoniazid	CYP2A6||CYP1A2||CYP2C19||CYP3A4	NNC(=O)C1=CC=NC=C1	Hydrazine
Dihydralazine	CYP1A2||CYP3A4	NNC1=C2C=CC=CC2=C(NN)N=N1	Hydrazine
Cimetidine	CYP11B1||CYP2C8||CYP2C9||CYP2E1||CYP1A2||CYP2D6||CYP2C19||CYP3A4||CYP3A5	CN\C(NCCSCC1=C(C)NC=N1)=N\C#N	Imidazole
Ketoconazole	CYP3A4	CC(=O)N1CCN(CC1)C1=CC=C(OCC2COC(CN3C=CN=C3)(O2)C2=CC=C(Cl)C=C2Cl)C=C1	Imidazole
Pemigatinib	CYP3A4||CYP3A5	CCN1C(=O)N(CC2=CN=C3NC(CN4CCOCC4)=CC3=C12)C1=C(F)C(OC)=CC(OC)=C1F	Morpholine
Dimethomorph	CYP3A4	COC1=C(C=C(C=C1)/C(=C/C(=O)N2CCOCC2)/C3=CC=C(C=C3)Cl)OC	Morpholine
Metyrapone	CYP11B1||CYP2E1||CYP11B2||CYP2A6||CYP3A4	CC(C)(C(=O)C1=CN=CC=C1)C1=CC=CN=C1	Pyridine
Indinavir	CYP2D6||CYP3A4||CYP3A5||CYP3A7	CC(C)(C)NC(=O)[C@@H]1CN(CC2=CN=CC=C2)CCN1C[C@@H](O)C[C@@H](CC1=CC=CC=C1)C(=O)N[C@@H]1[C@H](O)CC2=CC=CC=C12	Pyridine
Tienilic acid	CYP2C9||CYP2C10	OC(=O)COC1=C(Cl)C(Cl)=C(C=C1)C(=O)C1=CC=CS1	Thiophene
Suprofen	CYP2C9	CC(C(O)=O)C1=CC=C(C=C1)C(=O)C1=CC=CS1	Thiophene
Clopidogrel	CYP2B6	[H][C@@](N1CCC2=C(C1)C=CS2)(C(=O)OC)C1=CC=CC=C1Cl	Thiophene
Ticlopidine	CYP2B6	ClC1=CC=CC=C1CN1CCC2=C(C1)C=CS2	Thiophene
Fluconazole	CYP3A5||CYP3A4||CYP2C9||CYP2C19	OC(CN1C=NC=N1)(CN1C=NC=N1)C1=C(F)C=C(F)C=C1	Triazole
Itraconazole	CYP3A4	CCC(C)N1N=CN(C1=O)C1=CC=C(C=C1)N1CCN(CC1)C1=CC=C(OC[C@H]2CO[C@@](CN3C=NC=N3)(O2)C2=C(Cl)C=C(Cl)C=C2)C=C1	Triazole
Voriconazole	CYP2B6||CYP2C9||CYP2C19||CYP3A4||CYP3A5	C[C@@H](C1=NC=NC=C1F)[C@](O)(CN1C=NC=N1)C1=C(F)C=C(F)C=C1	Triazole
Posaconazole	CYP3A4	CC[C@@H]([C@H](C)O)N1N=CN(C1=O)C1=CC=C(C=C1)N1CCN(CC1)C1=CC=C(OC[C@@H]2CO[C@](CN3C=NC=N3)(C2)C2=C(F)C=C(F)C=C2)C=C1	Triazole
