## Supplementary Data 5 for "Deciphering Mechanistic Signatures in Drug-Drug Interactions with Dual Topology Graphs"

Paroxetine	0.0	0.25214213
Paroxetine	0.0	0.13525112
Paroxetine	0.0	0.009269021
Paroxetine	0.0	0.0
Paroxetine	0.0	0.0022044652
Paroxetine	0.0	0.0
Paroxetine	0.0	0.009269021
Paroxetine	0.0	0.11286881
Paroxetine	0.0	0.36790797
Paroxetine	0.0	0.53259724
Paroxetine	0.0	0.37939852
Paroxetine	0.0	0.24432759
Paroxetine	0.0	0.15559508
Paroxetine	0.0	0.05850075
Paroxetine	0.0	0.33279726
Paroxetine	1.0	0.68068665
Paroxetine	1.0	0.9114481
Paroxetine	1.0	1.0
Paroxetine	1.0	0.9791058
Paroxetine	1.0	0.9851683
Paroxetine	1.0	0.9356571
Paroxetine	1.0	0.9876136
Paroxetine	1.0	0.82831657
Paroxetine	1.0	0.661303
Methylenedioxymethamphetamine	0.0	0.19960015
Methylenedioxymethamphetamine	0.0	0.0
Methylenedioxymethamphetamine	0.0	0.081011996
Methylenedioxymethamphetamine	0.0	0.051045623
Methylenedioxymethamphetamine	0.0	0.6821386
Methylenedioxymethamphetamine	1.0	0.94869757
Methylenedioxymethamphetamine	1.0	1.0
Methylenedioxymethamphetamine	1.0	0.95395505
Methylenedioxymethamphetamine	1.0	0.9952471
Methylenedioxymethamphetamine	1.0	0.83282554
Methylenedioxymethamphetamine	1.0	0.6289931
Methylenedioxymethamphetamine	1.0	0.79031867
Methylenedioxymethamphetamine	1.0	0.88645166
Methylenedioxymethamphetamine	1.0	0.9132242
Methysticin	0.0	0.20594189
Methysticin	0.0	0.10967029
Methysticin	0.0	0.1391828
Methysticin	0.0	0.104534075
Methysticin	0.0	0.25298437
Methysticin	0.0	0.2853281
Methysticin	0.0	0.072834074
Methysticin	0.0	0.0
Methysticin	0.0	0.11671205
Methysticin	0.0	0.1422192
Methysticin	0.0	0.94068694
Methysticin	1.0	1.0
Methysticin	1.0	0.72924805
Methysticin	1.0	0.53531086
Methysticin	1.0	0.52096593
Methysticin	1.0	0.61255777
Methysticin	1.0	0.82862115
Methysticin	1.0	0.49633905
Methysticin	1.0	0.37445626
Methysticin	1.0	0.4498828
Sesamin	0.0	0.033610076
Sesamin	0.0	0.0
Sesamin	0.0	3.9889713e-08
Sesamin	0.0	0.033610154
Sesamin	0.0	0.1003472
Sesamin	0.0	0.13561833
Sesamin	1.0	0.57306504
Sesamin	1.0	0.6829083
Sesamin	1.0	0.93363374
Sesamin	1.0	1.0
Sesamin	1.0	0.9367059
Sesamin	1.0	0.7929877
Sesamin	1.0	0.910438
Sesamin	1.0	0.7283461
Sesamin	1.0	0.83274597
Sesamin	0.0	0.1356184
Sesamin	0.0	0.10034704
Sesamin	1.0	0.57306504
Sesamin	1.0	0.6829085
Sesamin	1.0	0.93363374
Sesamin	1.0	0.9999998
Sesamin	1.0	0.936706
Sesamin	1.0	0.7929879
Sesamin	1.0	0.9104377
Sesamin	1.0	0.7283461
Sesamin	1.0	0.8327458
Stiripentol	0.0	0.99999976
Stiripentol	0.0	0.58867
Stiripentol	0.0	0.9999995
Stiripentol	0.0	1.0
Stiripentol	0.0	0.25454906
Stiripentol	0.0	0.49340492
Stiripentol	0.0	0.46923432
Stiripentol	0.0	0.8509011
Stiripentol	1.0	0.5267315
Stiripentol	1.0	0.19647922
Stiripentol	1.0	0.22957371
Stiripentol	1.0	0.17661725
Stiripentol	1.0	0.31182975
Stiripentol	1.0	0.07251833
Stiripentol	1.0	0.23901658
Stiripentol	1.0	0.0
Stiripentol	1.0	0.1157584
Nitidine Chloride	0.0	1.0
Nitidine Chloride	0.0	0.6093959
Nitidine Chloride	0.0	0.1499822
Nitidine Chloride	0.0	0.008594601
Nitidine Chloride	0.0	0.033205472
Nitidine Chloride	0.0	0.10750271
Nitidine Chloride	0.0	0.09093726
Nitidine Chloride	0.0	0.02274352
Nitidine Chloride	0.0	0.0
Nitidine Chloride	0.0	0.29326984
Nitidine Chloride	0.0	0.66218984
Nitidine Chloride	1.0	0.7496775
Nitidine Chloride	1.0	0.7942111
Nitidine Chloride	1.0	0.8692302
Nitidine Chloride	1.0	0.8926821
Nitidine Chloride	1.0	0.7724055
Nitidine Chloride	1.0	0.6797089
Nitidine Chloride	0.0	0.3269342
Nitidine Chloride	0.0	0.23564886
Nitidine Chloride	1.0	0.9034819
Nitidine Chloride	1.0	0.8909639
Nitidine Chloride	1.0	0.893599
Nitidine Chloride	0.0	0.19935364
Nitidine Chloride	0.0	0.37967044
Nitidine Chloride	0.0	0.16989583
Nitidine Chloride	0.0	0.2794729
Nitidine Chloride	0.0	0.06104374
Piperine	0.0	0.1192706
Piperine	0.0	0.044598334
Piperine	0.0	0.23928516
Piperine	0.0	0.4928946
Piperine	0.0	0.508021
Piperine	0.0	0.42969826
Piperine	0.0	0.8459263
Piperine	0.0	0.8274797
Piperine	0.0	0.7581017
Piperine	0.0	0.731437
Piperine	0.0	1.0
Piperine	0.0	0.95037615
Piperine	1.0	0.9364892
Piperine	1.0	0.61972374
Piperine	1.0	0.89247257
Piperine	1.0	0.0
Piperine	1.0	0.054326847
Piperine	1.0	0.13099244
Piperine	1.0	0.16440642
Piperine	1.0	0.13099244
Piperine	1.0	0.054326847
Chelidonine	0.0	0.11976609
Chelidonine	0.0	0.12926932
Chelidonine	0.0	0.34947005
Chelidonine	1.0	0.6189667
Chelidonine	1.0	0.4397474
Chelidonine	1.0	0.5616138
Chelidonine	1.0	0.7164173
Chelidonine	1.0	0.7576964
Chelidonine	1.0	0.75069547
Chelidonine	1.0	0.68117803
Chelidonine	1.0	0.5278154
Chelidonine	1.0	0.6723686
Chelidonine	0.0	0.21033119
Chelidonine	0.0	0.2484879
Chelidonine	1.0	0.3248966
Chelidonine	1.0	0.5009823
Chelidonine	1.0	0.7941478
Chelidonine	1.0	0.8338586
Chelidonine	1.0	0.577489
Chelidonine	1.0	0.32003573
Chelidonine	0.0	0.20669898
Chelidonine	0.0	0.05123601
Chelidonine	0.0	0.0
Chelidonine	1.0	1.0
Chelidonine	1.0	0.9288195
Chelidonine	1.0	0.9583307
Podophyllotoxin	0.0	0.39162895
Podophyllotoxin	0.0	0.43972746
Podophyllotoxin	0.0	0.48252183
Podophyllotoxin	0.0	0.6418382
Podophyllotoxin	0.0	1.0
Podophyllotoxin	0.0	0.4799163
Podophyllotoxin	0.0	0.2697158
Podophyllotoxin	0.0	0.15734863
Podophyllotoxin	0.0	0.08422696
Podophyllotoxin	0.0	0.009658021
Podophyllotoxin	0.0	0.037018195
Podophyllotoxin	0.0	0.052192897
Podophyllotoxin	0.0	0.0
Podophyllotoxin	0.0	0.029863983
Podophyllotoxin	0.0	0.1279101
Podophyllotoxin	0.0	0.009658062
Podophyllotoxin	0.0	0.037018154
Podophyllotoxin	0.0	0.052192856
Podophyllotoxin	0.0	0.084227
Podophyllotoxin	1.0	0.41908157
Podophyllotoxin	1.0	0.46057883
Podophyllotoxin	1.0	0.62954986
Podophyllotoxin	1.0	0.6410014
Podophyllotoxin	1.0	0.74291897
Podophyllotoxin	1.0	0.7394876
Podophyllotoxin	1.0	0.73277754
Podophyllotoxin	1.0	0.442933
Podophyllotoxin	1.0	0.32558656
Podophyllotoxin	0.0	0.29356474
Podophyllotoxin	0.0	0.5708254
Myristicin	0.0	0.0
Myristicin	0.0	0.1237471
Myristicin	1.0	0.82127863
Myristicin	1.0	0.60259414
Myristicin	1.0	0.57061696
Myristicin	1.0	0.87229943
Myristicin	1.0	0.977334
Myristicin	1.0	1.0
Myristicin	1.0	0.98805374
Myristicin	1.0	0.8554767
Myristicin	1.0	0.9177373
Myristicin	0.0	0.27656445
Myristicin	0.0	0.14773995
Myristicin	0.0	0.32601324
Ethinylestradiol	0.0	0.3141352
Ethinylestradiol	0.0	0.87685555
Ethinylestradiol	0.0	0.6749394
Ethinylestradiol	0.0	0.1520005
Ethinylestradiol	0.0	0.055051483
Ethinylestradiol	1.0	0.14141637
Ethinylestradiol	1.0	0.48409146
Ethinylestradiol	0.0	0.3522791
Ethinylestradiol	0.0	0.10404156
Ethinylestradiol	0.0	0.6080125
Ethinylestradiol	0.0	0.17606232
Ethinylestradiol	0.0	0.0004487166
Ethinylestradiol	0.0	0.18908268
Ethinylestradiol	0.0	0.10659506
Ethinylestradiol	0.0	0.18278697
Ethinylestradiol	0.0	0.05926019
Ethinylestradiol	0.0	0.0
Ethinylestradiol	0.0	0.022443168
Ethinylestradiol	0.0	0.28670043
Ethinylestradiol	0.0	1.0
Ethinylestradiol	0.0	0.3732424
Ethinylestradiol	0.0	0.39328703
Tert-Butylphenylacetylene	0.0	0.07320846
Tert-Butylphenylacetylene	0.0	0.0
Tert-Butylphenylacetylene	0.0	0.07320846
Tert-Butylphenylacetylene	0.0	0.07320846
Tert-Butylphenylacetylene	0.0	0.114947684
Tert-Butylphenylacetylene	0.0	0.07043858
Tert-Butylphenylacetylene	0.0	0.07171561
Tert-Butylphenylacetylene	0.0	0.20743738
Tert-Butylphenylacetylene	0.0	0.07171561
Tert-Butylphenylacetylene	0.0	0.07043858
Tert-Butylphenylacetylene	1.0	0.91223776
Tert-Butylphenylacetylene	1.0	1.0
Gestodene	0.0	0.24243115
Gestodene	0.0	0.16186388
Gestodene	0.0	0.016625173
Gestodene	0.0	0.2320825
Gestodene	0.0	0.49287063
Gestodene	0.0	0.5584551
Gestodene	0.0	0.49905193
Gestodene	0.0	0.83743566
Gestodene	0.0	0.9255178
Gestodene	0.0	0.89463043
Gestodene	0.0	0.910579
Gestodene	0.0	0.8626292
Gestodene	0.0	1.0
Gestodene	0.0	0.82588375
Gestodene	0.0	0.82657576
Gestodene	0.0	0.78255814
Gestodene	0.0	0.07741479
Gestodene	0.0	0.05027637
Gestodene	0.0	0.020896269
Gestodene	0.0	0.011122531
Gestodene	0.0	0.0
Gestodene	1.0	0.023228822
Gestodene	1.0	0.013587355
Furafylline	1.0	0.6409034
Furafylline	1.0	0.586304
Furafylline	1.0	0.5511819
Furafylline	1.0	0.5845524
Furafylline	1.0	0.6043976
Furafylline	1.0	0.6057527
Furafylline	0.0	0.7124054
Furafylline	0.0	0.9324976
Furafylline	0.0	0.57805157
Furafylline	0.0	1.0
Furafylline	0.0	0.31470242
Furafylline	0.0	0.570008
Furafylline	0.0	0.17830232
Furafylline	0.0	0.0
Furafylline	0.0	0.35891098
Furafylline	0.0	0.40383825
Furafylline	0.0	0.3550415
Furafylline	0.0	0.21829028
Furafylline	0.0	0.22227308
Midazolam	1.0	1.0
Midazolam	1.0	0.7735788
Midazolam	1.0	0.8490741
Midazolam	1.0	0.622696
Midazolam	1.0	0.46548653
Midazolam	0.0	0.09474372
Midazolam	0.0	0.0
Midazolam	0.0	0.20093411
Midazolam	0.0	0.1898944
Midazolam	0.0	0.19476627
Midazolam	0.0	0.29038626
Midazolam	0.0	0.20280388
Midazolam	0.0	0.06503201
Midazolam	0.0	0.20580266
Midazolam	0.0	0.24874197
Midazolam	0.0	0.21168707
Midazolam	0.0	0.5247424
Midazolam	0.0	0.38318875
Midazolam	0.0	0.33598486
Midazolam	0.0	0.2472071
Midazolam	0.0	0.54883456
Midazolam	0.0	0.261307
Midazolam	1.0	0.65126127
Verapamil	0.0	0.09967686
Verapamil	0.0	0.082285285
Verapamil	0.0	0.20591235
Verapamil	0.0	0.19569737
Verapamil	0.0	0.16753715
Verapamil	0.0	0.15775351
Verapamil	0.0	0.44839442
Verapamil	0.0	0.6478306
Verapamil	0.0	0.38834167
Verapamil	1.0	0.5429644
Verapamil	1.0	0.29171544
Verapamil	1.0	0.85705364
Verapamil	1.0	0.39457
Verapamil	0.0	0.16495693
Verapamil	0.0	0.4934667
Verapamil	0.0	0.58406913
Verapamil	0.0	0.06042851
Verapamil	0.0	0.22530097
Verapamil	0.0	0.06304518
Verapamil	0.0	0.046797242
Verapamil	0.0	0.046797242
Verapamil	0.0	0.3783115
Verapamil	0.0	0.13720442
Verapamil	0.0	0.043328423
Verapamil	0.0	0.045766294
Verapamil	0.0	0.016011411
Verapamil	0.0	0.07863489
Verapamil	0.0	0.024605187
Verapamil	0.0	0.0
Verapamil	0.0	0.19831854
Verapamil	0.0	0.35386184
Verapamil	0.0	1.0
Verapamil	0.0	0.70380646
Diltiazem	0.0	0.10946959
Diltiazem	0.0	0.045039497
Diltiazem	0.0	0.13917387
Diltiazem	0.0	0.1322633
Diltiazem	0.0	0.12413126
Diltiazem	0.0	0.119430006
Diltiazem	0.0	0.12413126
Diltiazem	0.0	0.1322633
Diltiazem	0.0	0.07597185
Diltiazem	0.0	0.103383124
Diltiazem	0.0	0.18365555
Diltiazem	1.0	0.24241027
Diltiazem	0.0	0.43392453
Diltiazem	0.0	0.5271525
Diltiazem	0.0	0.36389706
Diltiazem	0.0	0.21390164
Diltiazem	1.0	0.21235442
Diltiazem	1.0	0.31663463
Diltiazem	1.0	0.37206998
Diltiazem	1.0	0.5251469
Diltiazem	1.0	1.0
Diltiazem	1.0	1.0
Diltiazem	1.0	0.1296349
Diltiazem	0.0	0.088037804
Diltiazem	0.0	0.1586051
Diltiazem	0.0	0.063573666
Diltiazem	0.0	0.0
Diltiazem	0.0	0.000192941
Diltiazem	0.0	0.003956134
Fluoxetine	1.0	1.0
Fluoxetine	1.0	0.7114527
Fluoxetine	1.0	0.45542583
Fluoxetine	0.0	0.34806758
Fluoxetine	0.0	0.2049674
Fluoxetine	0.0	0.23866878
Fluoxetine	0.0	0.12675694
Fluoxetine	0.0	0.1018835
Fluoxetine	0.0	0.09015575
Fluoxetine	0.0	0.17170964
Fluoxetine	0.0	0.09015569
Fluoxetine	0.0	0.1018835
Fluoxetine	0.0	0.12279922
Fluoxetine	0.0	0.15010682
Fluoxetine	0.0	0.15010682
Fluoxetine	0.0	0.15010682
Fluoxetine	0.0	0.25915104
Fluoxetine	0.0	0.13185596
Fluoxetine	0.0	0.012528617
Fluoxetine	0.0	0.0
Fluoxetine	0.0	0.012528617
Fluoxetine	0.0	0.13185596
Troleandomycin	0.0	0.11222264
Troleandomycin	0.0	0.05249401
Troleandomycin	0.0	0.062880725
Troleandomycin	0.0	0.098215066
Troleandomycin	0.0	0.14385541
Troleandomycin	0.0	0.16306858
Troleandomycin	0.0	0.10726384
Troleandomycin	0.0	0.08536801
Troleandomycin	0.0	0.21141623
Troleandomycin	0.0	0.22684127
Troleandomycin	0.0	0.22330001
Troleandomycin	0.0	0.14864698
Troleandomycin	0.0	0.1949011
Troleandomycin	0.0	0.13768165
Troleandomycin	0.0	0.13530271
Troleandomycin	0.0	0.1426846
Troleandomycin	0.0	0.114775375
Troleandomycin	0.0	0.054558244
Troleandomycin	0.0	0.006715639
Troleandomycin	0.0	0.0
Troleandomycin	0.0	0.0033588305
Troleandomycin	0.0	0.005069728
Troleandomycin	0.0	0.6990697
Troleandomycin	0.0	1.0
Troleandomycin	0.0	1.0
Troleandomycin	0.0	0.19375305
Troleandomycin	0.0	0.3070048
Troleandomycin	0.0	0.14081568
Troleandomycin	0.0	0.12724273
Troleandomycin	0.0	0.13983904
Troleandomycin	0.0	0.15398464
Troleandomycin	0.0	0.06190326
Troleandomycin	0.0	0.030174358
Troleandomycin	0.0	0.09219947
Troleandomycin	0.0	0.05962734
Troleandomycin	0.0	0.080434635
Troleandomycin	0.0	0.049454883
Troleandomycin	0.0	0.009786457
Troleandomycin	1.0	0.0011385451
Troleandomycin	1.0	0.0028053455
Troleandomycin	1.0	0.10191068
Troleandomycin	1.0	0.08395804
Troleandomycin	0.0	0.14495496
Troleandomycin	0.0	0.18128604
Troleandomycin	0.0	0.12655129
Troleandomycin	0.0	0.05510082
Troleandomycin	0.0	0.021716638
Troleandomycin	0.0	0.02419375
Troleandomycin	0.0	0.009744364
Troleandomycin	0.0	0.12957792
Troleandomycin	0.0	0.07105609
Troleandomycin	0.0	0.043913037
Troleandomycin	0.0	0.03246204
Troleandomycin	0.0	0.011444149
Troleandomycin	0.0	0.0055898945
Troleandomycin	0.0	0.0055885403
Troleandomycin	0.0	0.008466719
Erythromycin	0.0	0.12764956
Erythromycin	0.0	0.09875926
Erythromycin	0.0	0.12858017
Erythromycin	0.0	0.112282105
Erythromycin	0.0	0.08261311
Erythromycin	0.0	0.04739452
Erythromycin	0.0	0.030591233
Erythromycin	0.0	0.02056854
Erythromycin	0.0	0.06717369
Erythromycin	0.0	0.111560054
Erythromycin	0.0	0.07591627
Erythromycin	0.0	0.041228835
Erythromycin	0.0	0.06892837
Erythromycin	0.0	0.06131499
Erythromycin	0.0	0.18540218
Erythromycin	0.0	0.2508542
Erythromycin	0.0	0.053908788
Erythromycin	0.0	0.07733149
Erythromycin	0.0	0.054153055
Erythromycin	0.0	0.04102925
Erythromycin	0.0	0.082864225
Erythromycin	0.0	0.035158645
Erythromycin	0.0	0.06343961
Erythromycin	0.0	0.08239831
Erythromycin	0.0	0.15470916
Erythromycin	0.0	0.2686878
Erythromycin	0.0	0.34717223
Erythromycin	0.0	0.30309814
Erythromycin	0.0	0.20252098
Erythromycin	0.0	0.3746146
Erythromycin	1.0	0.4345762
Erythromycin	1.0	0.19276455
Erythromycin	1.0	0.16440396
Erythromycin	1.0	0.8896181
Erythromycin	0.0	1.0
Erythromycin	0.0	1.0
Erythromycin	0.0	0.068297535
Erythromycin	0.0	0.039388884
Erythromycin	0.0	0.05779289
Erythromycin	0.0	0.03482321
Erythromycin	0.0	0.009371147
Erythromycin	0.0	0.0
Erythromycin	0.0	0.014771745
Erythromycin	0.0	0.0007610211
Erythromycin	0.0	0.053684995
Erythromycin	0.0	0.0404057
Erythromycin	0.0	0.10806179
Erythromycin	0.0	0.08211348
Erythromycin	0.0	0.26848212
Erythromycin	0.0	0.35861942
Erythromycin	0.0	0.39664248
Clarithromycin	0.0	0.07849708
Clarithromycin	0.0	0.042014703
Clarithromycin	0.0	0.0670794
Clarithromycin	0.0	0.059787504
Clarithromycin	0.0	0.18164097
Clarithromycin	0.0	0.24216282
Clarithromycin	0.0	0.05367957
Clarithromycin	0.0	0.076120906
Clarithromycin	0.0	0.05416431
Clarithromycin	0.0	0.04154999
Clarithromycin	0.0	0.081674606
Clarithromycin	0.0	0.11113003
Clarithromycin	0.0	0.068795055
Clarithromycin	0.0	0.07131223
Clarithromycin	0.0	0.08906273
Clarithromycin	0.0	0.09270723
Clarithromycin	0.0	0.1536115
Clarithromycin	0.0	0.255353
Clarithromycin	0.0	0.30842942
Clarithromycin	0.0	0.26404092
Clarithromycin	0.0	0.15846837
Clarithromycin	0.0	0.34464407
Clarithromycin	0.0	0.39899585
Clarithromycin	0.0	0.1688255
Clarithromycin	0.0	0.119669884
Clarithromycin	0.0	0.88637847
Clarithromycin	0.0	1.0
Clarithromycin	0.0	1.0
Clarithromycin	0.0	0.12938559
Clarithromycin	0.0	0.10413775
Clarithromycin	1.0	0.044270743
Clarithromycin	1.0	0.014314339
Clarithromycin	1.0	0.0017634224
Clarithromycin	1.0	0.013407574
Clarithromycin	0.0	0.0
Clarithromycin	0.0	0.047320087
Clarithromycin	0.0	0.035379276
Clarithromycin	0.0	0.1058302
Clarithromycin	0.0	0.076762825
Clarithromycin	0.0	0.2617253
Clarithromycin	0.0	0.350879
Clarithromycin	0.0	0.3890663
Clarithromycin	0.0	0.12515153
Clarithromycin	0.0	0.09773592
Clarithromycin	0.0	0.12644312
Clarithromycin	0.0	0.109608956
Clarithromycin	0.0	0.08027347
Clarithromycin	0.0	0.04684797
Clarithromycin	0.0	0.033797946
Clarithromycin	0.0	0.023389094
Clarithromycin	0.0	0.2132597
Clarithromycin	0.0	0.29456285
Lapatinib	0.0	0.87911195
Lapatinib	0.0	1.0
Lapatinib	0.0	0.8449405
Lapatinib	0.0	0.84494084
Lapatinib	0.0	0.9612042
Lapatinib	1.0	0.6078495
Lapatinib	1.0	0.09367776
Lapatinib	1.0	0.0
Lapatinib	0.0	0.24208899
Lapatinib	0.0	0.5139853
Lapatinib	0.0	0.62069625
Lapatinib	0.0	0.6546305
Lapatinib	0.0	0.5388021
Lapatinib	0.0	0.46819586
Lapatinib	0.0	0.354207
Lapatinib	0.0	0.20622738
Lapatinib	0.0	0.15433656
Lapatinib	0.0	0.20674743
Lapatinib	0.0	0.32291728
Lapatinib	0.0	0.3611212
Lapatinib	0.0	0.35330433
Lapatinib	0.0	0.12012233
Lapatinib	1.0	0.17729084
Lapatinib	1.0	0.3263251
Lapatinib	1.0	0.27579153
Lapatinib	0.0	0.23144236
Lapatinib	0.0	0.15975791
Lapatinib	0.0	0.6220279
Lapatinib	0.0	0.034281805
Lapatinib	0.0	0.049065016
Lapatinib	0.0	0.086669885
Lapatinib	0.0	0.40154383
Lapatinib	0.0	0.24444486
Lapatinib	0.0	0.20741957
Lapatinib	0.0	0.4165511
Lapatinib	0.0	0.3487888
Lapatinib	0.0	0.72805494
Lapatinib	0.0	0.67123145
Lapatinib	0.0	0.0737221
Lapatinib	0.0	0.25199983
Amiodarone	0.0	1.0
Amiodarone	0.0	0.2899536
Amiodarone	0.0	0.19552198
Amiodarone	0.0	0.15251651
Amiodarone	0.0	0.21365768
Amiodarone	0.0	0.17044237
Amiodarone	0.0	0.053007714
Amiodarone	0.0	0.044811897
Amiodarone	0.0	0.0
Amiodarone	0.0	0.0024626036
Amiodarone	0.0	0.029439444
Amiodarone	0.0	0.009171233
Amiodarone	0.0	0.17809887
Amiodarone	0.0	0.17673683
Amiodarone	0.0	0.25979006
Amiodarone	1.0	0.50195175
Amiodarone	1.0	0.27674863
Amiodarone	1.0	0.02191223
Amiodarone	0.0	0.05316118
Amiodarone	1.0	0.02191223
Amiodarone	0.0	0.05316118
Amiodarone	0.0	0.029439494
Amiodarone	0.0	0.009171233
Amiodarone	0.0	0.002462579
Amiodarone	0.0	0.19483416
Amiodarone	0.0	0.12002029
Amiodarone	0.0	0.09812669
Amiodarone	0.0	0.43494734
Amiodarone	0.0	0.8391105
Amiodarone	0.0	0.8625249
Amiodarone	0.0	0.51214874
N-desethylamiodarone	0.0	0.6897012
N-desethylamiodarone	0.0	0.20885941
N-desethylamiodarone	0.0	0.13486332
N-desethylamiodarone	0.0	0.105488785
N-desethylamiodarone	0.0	0.16286083
N-desethylamiodarone	0.0	0.13516532
N-desethylamiodarone	0.0	0.15104337
N-desethylamiodarone	0.0	0.35482782
N-desethylamiodarone	0.0	0.5645267
N-desethylamiodarone	0.0	0.56183285
N-desethylamiodarone	0.0	0.3090433
N-desethylamiodarone	0.0	0.096989684
N-desethylamiodarone	0.0	0.07056175
N-desethylamiodarone	0.0	0.045764353
N-desethylamiodarone	0.0	0.039202895
N-desethylamiodarone	0.0	0.015730523
N-desethylamiodarone	0.0	0.033898644
N-desethylamiodarone	0.0	0.045620482
N-desethylamiodarone	0.0	0.15404315
N-desethylamiodarone	0.0	0.045620464
N-desethylamiodarone	0.0	0.033898644
N-desethylamiodarone	0.0	0.0
N-desethylamiodarone	0.0	0.23536697
N-desethylamiodarone	0.0	0.37831685
N-desethylamiodarone	1.0	0.45992064
N-desethylamiodarone	1.0	0.59056586
N-desethylamiodarone	1.0	0.6729441
N-desethylamiodarone	0.0	1.0
N-desethylamiodarone	0.0	2.0914078e-08
Clorgyline	1.0	0.54449755
Clorgyline	1.0	0.71747553
Clorgyline	1.0	0.8842562
Clorgyline	0.0	0.7510872
Clorgyline	0.0	0.21250077
Clorgyline	0.0	0.1671509
Clorgyline	0.0	0.48251095
Clorgyline	0.0	0.5699875
Clorgyline	0.0	0.3269119
Clorgyline	0.0	0.07618617
Clorgyline	0.0	0.74502635
Clorgyline	0.0	0.3386314
Clorgyline	0.0	0.18222558
Clorgyline	0.0	0.0
Clorgyline	1.0	1.0
Clorgyline	0.0	0.17467664
Clorgyline	0.0	0.09178881
Orphenadrine	1.0	1.0
Orphenadrine	1.0	0.9181426
Orphenadrine	1.0	1.0
Orphenadrine	1.0	0.5907171
Orphenadrine	0.0	0.2498584
Orphenadrine	0.0	0.2490285
Orphenadrine	0.0	0.24738987
Orphenadrine	0.0	0.25149065
Orphenadrine	0.0	0.12641297
Orphenadrine	0.0	0.04822366
Orphenadrine	0.0	0.03614504
Orphenadrine	0.0	0.04822366
Orphenadrine	0.0	0.12641297
Orphenadrine	0.0	0.08259914
Orphenadrine	0.0	0.048261628
Orphenadrine	0.0	0.0617828
Orphenadrine	0.0	0.07024397
Orphenadrine	0.0	0.038352925
Orphenadrine	0.0	0.0
Orphenadrine	0.0	0.050708268
Sertraline	1.0	1.0
Sertraline	1.0	0.5925581
Sertraline	1.0	0.091011524
Sertraline	0.0	0.0776882
Sertraline	0.0	0.014692829
Sertraline	0.0	0.0
Sertraline	0.0	0.0387164
Sertraline	0.0	0.023482699
Sertraline	0.0	0.014490613
Sertraline	0.0	0.10554979
Sertraline	0.0	0.016630283
Sertraline	0.0	0.088606074
Sertraline	0.0	0.05699782
Sertraline	0.0	0.09187704
Sertraline	0.0	0.091756016
Sertraline	0.0	0.25438556
Sertraline	0.0	0.56330067
Sertraline	0.0	0.5884533
Sertraline	0.0	0.30136544
Sertraline	0.0	0.13805138
Tranylcypromine	1.0	1.0
Tranylcypromine	1.0	0.41436294
Tranylcypromine	1.0	0.61256135
Tranylcypromine	1.0	0.5785012
Tranylcypromine	0.0	0.24911569
Tranylcypromine	0.0	0.21564597
Tranylcypromine	0.0	0.0
Tranylcypromine	0.0	0.07064807
Tranylcypromine	0.0	0.0
Tranylcypromine	0.0	0.21564597
DX-619	0.0	0.14246185
DX-619	0.0	0.10242429
DX-619	0.0	0.031974915
DX-619	0.0	0.051991254
DX-619	0.0	0.022254005
DX-619	0.0	0.005426731
DX-619	0.0	0.0
DX-619	0.0	0.021652294
DX-619	1.0	0.118039295
DX-619	0.0	0.35911953
DX-619	0.0	0.60472953
DX-619	0.0	0.07790447
DX-619	0.0	0.0871382
DX-619	0.0	0.88309103
DX-619	0.0	0.99829745
DX-619	0.0	1.0
DX-619	1.0	0.10458781
DX-619	1.0	0.10764801
DX-619	1.0	0.057262532
DX-619	0.0	0.09772143
DX-619	0.0	0.04410281
DX-619	0.0	0.031321358
DX-619	0.0	0.019453432
DX-619	0.0	0.033722468
DX-619	0.0	0.018417493
DX-619	1.0	0.11389235
DX-619	1.0	0.17150372
DX-619	1.0	0.17150378
DX-619	1.0	0.14891253
Methoxsalen	0.0	0.17900692
Methoxsalen	0.0	0.0
Methoxsalen	0.0	0.099618815
Methoxsalen	0.0	0.6443045
Methoxsalen	0.0	0.56024945
Methoxsalen	0.0	0.5133271
Methoxsalen	0.0	1.0
Methoxsalen	0.0	0.6655369
Methoxsalen	0.0	0.58177465
Methoxsalen	0.0	0.761823
Methoxsalen	0.0	0.70280534
Methoxsalen	1.0	0.45462143
Methoxsalen	1.0	0.19465667
Methoxsalen	1.0	0.41861257
Methoxsalen	1.0	0.7536145
Methoxsalen	1.0	0.7935905
Bergamottin	0.0	7.800606e-08
Bergamottin	0.0	0.28389362
Bergamottin	0.0	0.23749873
Bergamottin	0.0	0.29493132
Bergamottin	0.0	0.20833
Bergamottin	0.0	0.30612636
Bergamottin	0.0	0.23939107
Bergamottin	0.0	0.25713956
Bergamottin	0.0	0.29963538
Bergamottin	0.0	0.59051967
Bergamottin	0.0	0.63000447
Bergamottin	0.0	0.66250193
Bergamottin	0.0	0.5234343
Bergamottin	0.0	0.4204564
Bergamottin	0.0	1.0
Bergamottin	0.0	0.35727814
Bergamottin	0.0	0.4816914
Bergamottin	0.0	0.18976144
Bergamottin	1.0	0.0689441
Bergamottin	1.0	0.49762693
Bergamottin	1.0	0.52514046
Bergamottin	1.0	0.48139715
Bergamottin	1.0	0.28996062
Bergamottin	0.0	0.17522493
Bergamottin	0.0	0.0
L-754394	0.0	1.0
L-754394	0.0	0.92234707
L-754394	0.0	1.0
L-754394	0.0	0.99999976
L-754394	0.0	0.5807493
L-754394	0.0	0.15226121
L-754394	0.0	0.21535584
L-754394	0.0	0.027765853
L-754394	0.0	0.003960856
L-754394	0.0	0.0
L-754394	0.0	0.002365545
L-754394	0.0	0.010584927
L-754394	0.0	0.022063354
L-754394	0.0	0.041166797
L-754394	0.0	0.053599123
L-754394	0.0	0.08638948
L-754394	0.0	0.035116654
L-754394	0.0	0.14342923
L-754394	0.0	0.3356535
L-754394	0.0	0.3378944
L-754394	0.0	0.32498994
L-754394	0.0	0.41060156
L-754394	0.0	0.32498994
L-754394	0.0	0.3378944
L-754394	0.0	0.008849228
L-754394	0.0	0.01417618
L-754394	0.0	0.026178665
L-754394	0.0	0.057876427
L-754394	0.0	0.050355118
L-754394	0.0	0.11484428
L-754394	0.0	0.19017865
L-754394	0.0	0.21587674
L-754394	0.0	0.45316187
L-754394	0.0	0.49322158
L-754394	0.0	0.28843263
L-754394	0.0	0.18763076
L-754394	0.0	0.030532517
L-754394	0.0	0.10703384
L-754394	0.0	0.017293895
L-754394	0.0	0.14339076
L-754394	0.0	0.2961319
L-754394	0.0	0.37680444
L-754394	1.0	0.43406686
L-754394	1.0	0.54319954
L-754394	0.0	0.396434
L-754394	1.0	0.7005262
L-754394	1.0	0.6424704
L-754394	1.0	0.529258
4-Ipomeanol	0.0	0.01148109
4-Ipomeanol	0.0	0.0
4-Ipomeanol	0.0	0.11163778
4-Ipomeanol	0.0	0.298696
4-Ipomeanol	0.0	0.5990093
4-Ipomeanol	0.0	0.4312048
4-Ipomeanol	1.0	0.8247655
4-Ipomeanol	1.0	0.2804371
4-Ipomeanol	1.0	0.11492848
4-Ipomeanol	1.0	0.5528627
4-Ipomeanol	1.0	1.0
4-Ipomeanol	0.0	0.034435812
Notopterol	0.0	0.252524
Notopterol	0.0	0.076058716
Notopterol	0.0	0.0
Notopterol	0.0	0.06664528
Notopterol	0.0	0.118903056
Notopterol	0.0	0.3693784
Notopterol	0.0	0.53751445
Notopterol	0.0	0.6232974
Notopterol	0.0	0.72978437
Notopterol	0.0	0.7223236
Notopterol	0.0	0.61182743
Notopterol	0.0	0.6655232
Notopterol	0.0	0.5365594
Notopterol	0.0	0.4106656
Notopterol	0.0	1.0
Notopterol	0.0	0.33379087
Notopterol	0.0	0.45064
Notopterol	0.0	0.1723236
Notopterol	1.0	0.0407666
Notopterol	1.0	0.5597783
Notopterol	1.0	0.5448734
Notopterol	1.0	0.48991507
Notopterol	1.0	0.26306063
Notopterol	0.0	0.5905794
Notopterol	0.0	0.054591704
Notopterol	0.0	0.25252414
Oxypeucedanin	0.0	0.061806664
Oxypeucedanin	0.0	0.0
Oxypeucedanin	0.0	0.10078074
Oxypeucedanin	0.0	0.06165029
Oxypeucedanin	0.0	0.2209051
Oxypeucedanin	0.0	0.25221786
Oxypeucedanin	0.0	0.6573788
Oxypeucedanin	0.0	0.72244066
Oxypeucedanin	0.0	0.61007947
Oxypeucedanin	0.0	0.59257895
Oxypeucedanin	0.0	0.43587112
Oxypeucedanin	0.0	1.0
Oxypeucedanin	0.0	0.304813
Oxypeucedanin	0.0	0.31571302
Oxypeucedanin	0.0	0.10352917
Oxypeucedanin	1.0	0.10854431
Oxypeucedanin	1.0	0.59786755
Oxypeucedanin	1.0	0.8773174
Oxypeucedanin	1.0	0.77984303
Oxypeucedanin	1.0	0.41978443
Oxypeucedanin	0.0	0.06180692
Bergaptol	0.0	0.4594607
Bergaptol	0.0	0.5690841
Bergaptol	0.0	0.4270619
Bergaptol	0.0	0.7631695
Bergaptol	0.0	0.24979268
Bergaptol	0.0	0.2588231
Bergaptol	0.0	0.0
Bergaptol	1.0	0.036423363
Bergaptol	1.0	0.18265168
Bergaptol	1.0	0.626219
Bergaptol	1.0	0.7145159
Bergaptol	1.0	0.3898311
Bergaptol	0.0	0.20154959
Bergaptol	0.0	0.3415739
Bergaptol	0.0	1.0
Isoimperatorin	0.0	0.0
Isoimperatorin	0.0	0.13971163
Isoimperatorin	0.0	0.37895295
Isoimperatorin	0.0	0.64592856
Isoimperatorin	0.0	0.6562282
Isoimperatorin	0.0	0.64726067
Isoimperatorin	0.0	0.4411048
Isoimperatorin	0.0	0.5569022
Isoimperatorin	0.0	0.49495733
Isoimperatorin	0.0	0.38351426
Isoimperatorin	0.0	1.0
Isoimperatorin	0.0	0.25932053
Isoimperatorin	0.0	0.35374755
Isoimperatorin	0.0	0.109648556
Isoimperatorin	1.0	0.04131935
Isoimperatorin	1.0	0.5050728
Isoimperatorin	1.0	0.5355399
Isoimperatorin	1.0	0.5305641
Isoimperatorin	1.0	0.31870043
Isoimperatorin	0.0	0.0
Psoralen	0.0	0.6575508
Psoralen	0.0	0.7099695
Psoralen	0.0	0.45707747
Psoralen	0.0	0.83703446
Psoralen	0.0	0.133532
Psoralen	0.0	0.1170501
Psoralen	0.0	0.0
Psoralen	1.0	0.16401003
Psoralen	1.0	0.61940855
Psoralen	1.0	1.0
Psoralen	1.0	0.9183786
Psoralen	1.0	0.43087336
Psoralen	0.0	0.67514366
Psoralen	0.0	0.48400664
Isopsoralen	0.0	1.0
Isopsoralen	0.0	0.7088653
Isopsoralen	1.0	0.37940165
Isopsoralen	1.0	0.072202
Isopsoralen	1.0	0.0
Isopsoralen	1.0	0.25055596
Isopsoralen	1.0	0.5061772
Isopsoralen	0.0	0.25285086
Isopsoralen	0.0	0.6572195
Isopsoralen	0.0	0.63375044
Isopsoralen	0.0	0.28948733
Isopsoralen	0.0	0.016326698
Isopsoralen	0.0	0.28876823
Isopsoralen	0.0	0.1009107
Imperatorin	0.0	0.0
Imperatorin	0.0	0.16931075
Imperatorin	0.0	0.9282563
Imperatorin	0.0	1.0
Imperatorin	0.0	0.6386836
Imperatorin	0.0	0.49605343
Imperatorin	0.0	0.54893935
Imperatorin	0.0	0.7721776
Imperatorin	0.0	0.7471007
Imperatorin	1.0	0.6364357
Imperatorin	1.0	0.35860106
Imperatorin	1.0	0.3900291
Imperatorin	1.0	0.56602484
Imperatorin	1.0	0.65333265
Imperatorin	0.0	0.51784617
Imperatorin	0.0	0.52387637
Imperatorin	0.0	0.38135734
Imperatorin	0.0	0.8542817
Imperatorin	0.0	0.4899685
Imperatorin	0.0	0.0
Phenelzine	1.0	1.0
Phenelzine	1.0	0.47255886
Phenelzine	0.0	0.7326759
Phenelzine	0.0	0.89880675
Phenelzine	0.0	0.36011496
Phenelzine	0.0	0.034517694
Phenelzine	0.0	0.11376532
Phenelzine	0.0	0.0
Phenelzine	0.0	0.11376532
Phenelzine	0.0	0.034517694
Isoniazid	1.0	1.0
Isoniazid	1.0	0.36967462
Isoniazid	0.0	0.29141647
Isoniazid	0.0	0.40229893
Isoniazid	0.0	0.63149196
Isoniazid	0.0	0.32066822
Isoniazid	0.0	0.058738466
Isoniazid	0.0	0.0
Isoniazid	0.0	0.058738466
Isoniazid	0.0	0.32066822
Dihydralazine	1.0	1.0
Dihydralazine	1.0	0.72285235
Dihydralazine	0.0	0.25451753
Dihydralazine	0.0	1.2887395e-07
Dihydralazine	0.0	0.0016972054
Dihydralazine	0.0	0.008924907
Dihydralazine	0.0	0.008924907
Dihydralazine	0.0	0.0016972054
Dihydralazine	0.0	0.0
Dihydralazine	0.0	0.25451773
Dihydralazine	1.0	0.72285235
Dihydralazine	1.0	0.9999999
Dihydralazine	0.0	0.21019985
Dihydralazine	0.0	0.21019985
Cimetidine	0.0	1.0
Cimetidine	0.0	0.8877761
Cimetidine	0.0	0.94162494
Cimetidine	0.0	0.91282237
Cimetidine	0.0	0.9675491
Cimetidine	0.0	0.67489624
Cimetidine	0.0	0.23132554
Cimetidine	0.0	0.13283913
Cimetidine	1.0	0.13687189
Cimetidine	1.0	0.021286512
Cimetidine	0.0	0.0
Cimetidine	1.0	0.16030127
Cimetidine	1.0	0.1937894
Cimetidine	1.0	0.08635517
Cimetidine	0.0	0.8366323
Cimetidine	0.0	0.6310605
Cimetidine	0.0	0.51022863
Ketoconazole	0.0	0.013080133
Ketoconazole	0.0	0.00361396
Ketoconazole	0.0	0.0
Ketoconazole	0.0	0.004113574
Ketoconazole	0.0	0.008954737
Ketoconazole	0.0	0.04219067
Ketoconazole	0.0	0.12201452
Ketoconazole	0.0	0.04219067
Ketoconazole	0.0	0.008954737
Ketoconazole	0.0	0.25409284
Ketoconazole	0.0	0.23521833
Ketoconazole	0.0	0.21809624
Ketoconazole	0.0	0.15634865
Ketoconazole	0.0	0.025877975
Ketoconazole	0.0	0.010571582
Ketoconazole	0.0	0.056630515
Ketoconazole	0.0	0.07785933
Ketoconazole	0.0	0.05959953
Ketoconazole	0.0	0.015592092
Ketoconazole	0.0	0.2947998
Ketoconazole	1.0	0.826667
Ketoconazole	1.0	0.9737667
Ketoconazole	1.0	1.0
Ketoconazole	1.0	0.9747609
Ketoconazole	1.0	0.93808585
Ketoconazole	0.0	0.042542227
Ketoconazole	0.0	0.011880641
Ketoconazole	0.0	0.018507155
Ketoconazole	0.0	0.034188088
Ketoconazole	0.0	0.056390844
Ketoconazole	0.0	0.077120274
Ketoconazole	0.0	0.03685279
Ketoconazole	0.0	0.0069340854
Ketoconazole	0.0	0.028950276
Ketoconazole	0.0	0.21809624
Ketoconazole	0.0	0.23521833
Pemigatinib	0.0	0.38086873
Pemigatinib	0.0	0.5649775
Pemigatinib	0.0	0.5946338
Pemigatinib	0.0	0.3260794
Pemigatinib	0.0	0.21022715
Pemigatinib	0.0	0.33870313
Pemigatinib	0.0	0.23700951
Pemigatinib	0.0	0.5298185
Pemigatinib	0.0	0.7738552
Pemigatinib	0.0	0.7033358
Pemigatinib	0.0	0.50305146
Pemigatinib	0.0	0.51577574
Pemigatinib	0.0	0.32528934
Pemigatinib	0.0	0.2031397
Pemigatinib	1.0	0.38272884
Pemigatinib	1.0	0.48745534
Pemigatinib	1.0	0.7872768
Pemigatinib	1.0	1.0
Pemigatinib	1.0	0.7872768
Pemigatinib	1.0	0.48745534
Pemigatinib	0.0	0.2849109
Pemigatinib	0.0	0.33249784
Pemigatinib	0.0	0.46028244
Pemigatinib	0.0	0.061682586
Pemigatinib	0.0	0.02545586
Pemigatinib	0.0	0.07723593
Pemigatinib	0.0	0.0
Pemigatinib	0.0	0.051628582
Pemigatinib	0.0	0.07468161
Pemigatinib	0.0	0.027953427
Pemigatinib	0.0	0.0
Pemigatinib	0.0	0.05162864
Pemigatinib	0.0	0.07468149
Pemigatinib	0.0	0.0254558
Pemigatinib	0.0	0.07723596
Dimethomorph	0.0	0.0
Dimethomorph	0.0	0.0028934593
Dimethomorph	0.0	0.045968987
Dimethomorph	0.0	0.03147157
Dimethomorph	0.0	0.1787309
Dimethomorph	0.0	0.13639946
Dimethomorph	0.0	0.21437147
Dimethomorph	0.0	0.16618614
Dimethomorph	0.0	0.058819454
Dimethomorph	0.0	0.075427175
Dimethomorph	0.0	0.19580504
Dimethomorph	0.0	0.18933314
Dimethomorph	1.0	0.4612833
Dimethomorph	1.0	0.67018414
Dimethomorph	1.0	0.80551636
Dimethomorph	1.0	0.8044507
Dimethomorph	1.0	0.80551636
Dimethomorph	1.0	0.67018414
Dimethomorph	0.0	0.14378406
Dimethomorph	0.0	0.20713475
Dimethomorph	0.0	0.674608
Dimethomorph	0.0	0.7596173
Dimethomorph	0.0	0.674608
Dimethomorph	0.0	0.20713475
Dimethomorph	0.0	1.0
Dimethomorph	0.0	0.03666313
Dimethomorph	0.0	0.016855389
Metyrapone	0.0	0.029809512
Metyrapone	0.0	0.021042138
Metyrapone	0.0	0.029809581
Metyrapone	0.0	0.04448601
Metyrapone	0.0	0.0
Metyrapone	1.0	1.0
Metyrapone	1.0	0.4476792
Metyrapone	1.0	0.10434229
Metyrapone	1.0	0.032752533
Metyrapone	1.0	0.45831615
Metyrapone	1.0	0.7926396
Metyrapone	1.0	0.54958624
Metyrapone	1.0	0.51896924
Metyrapone	1.0	0.31552583
Metyrapone	1.0	0.08115397
Metyrapone	1.0	0.085869096
Metyrapone	1.0	0.28107175
Indinavir	0.0	1.0
Indinavir	0.0	0.9315763
Indinavir	0.0	1.0
Indinavir	0.0	1.0
Indinavir	0.0	0.6038391
Indinavir	0.0	0.17104843
Indinavir	0.0	0.24266118
Indinavir	0.0	0.038702194
Indinavir	0.0	0.005730687
Indinavir	0.0	0.0
Indinavir	0.0	0.09786473
Indinavir	1.0	0.29946223
Indinavir	1.0	0.25760943
Indinavir	1.0	0.44580597
Indinavir	1.0	0.63758475
Indinavir	1.0	0.7990132
Indinavir	1.0	0.5675867
Indinavir	0.0	0.0038721014
Indinavir	0.0	0.011110446
Indinavir	0.0	0.02584194
Indinavir	0.0	0.049840797
Indinavir	0.0	0.06228802
Indinavir	0.0	0.12767985
Indinavir	0.0	0.09587036
Indinavir	0.0	0.046324126
Indinavir	0.0	0.15888223
Indinavir	0.0	0.35743776
Indinavir	0.0	0.36073074
Indinavir	0.0	0.347477
Indinavir	0.0	0.4412298
Indinavir	0.0	0.347477
Indinavir	0.0	0.36073068
Indinavir	0.0	0.016131228
Indinavir	0.0	0.021510785
Indinavir	0.0	0.034650475
Indinavir	0.0	0.060646493
Indinavir	0.0	0.054164
Indinavir	0.0	0.039368063
Indinavir	0.0	0.10598585
Indinavir	0.0	0.1793738
Indinavir	0.0	0.21729432
Indinavir	0.0	0.48366052
Indinavir	0.0	0.52705973
Indinavir	0.0	0.29477277
Indinavir	0.0	0.17820154
Tienilic acid	0.0	0.032099295
Tienilic acid	0.0	0.11713114
Tienilic acid	0.0	0.0
Tienilic acid	0.0	0.97647643
Tienilic acid	0.0	0.6601117
Tienilic acid	0.0	0.40100166
Tienilic acid	0.0	0.2992766
Tienilic acid	0.0	0.37603396
Tienilic acid	0.0	0.4724239
Tienilic acid	0.0	1.0
Tienilic acid	0.0	0.55431753
Tienilic acid	0.0	0.5806035
Tienilic acid	0.0	0.62896043
Tienilic acid	0.0	0.6270361
Tienilic acid	0.0	0.6926952
Tienilic acid	1.0	0.3429141
Tienilic acid	1.0	0.25251603
Tienilic acid	1.0	0.39646313
Tienilic acid	1.0	0.17651024
Tienilic acid	1.0	0.15432607
Suprofen	0.0	0.02360596
Suprofen	0.0	0.116115056
Suprofen	0.0	0.0
Suprofen	0.0	0.07233331
Suprofen	0.0	0.06330676
Suprofen	0.0	0.8510851
Suprofen	0.0	0.8137442
Suprofen	0.0	1.0
Suprofen	0.0	0.75755566
Suprofen	0.0	1.0
Suprofen	0.0	0.813744
Suprofen	0.0	0.64621043
Suprofen	0.0	0.7280133
Suprofen	1.0	0.35851702
Suprofen	1.0	0.4061005
Suprofen	1.0	0.63473606
Suprofen	1.0	0.37362528
Suprofen	1.0	0.3130146
Clopidogrel	0.0	0.06813082
Clopidogrel	0.0	0.20284532
Clopidogrel	0.0	0.27740234
Clopidogrel	0.0	0.53502345
Clopidogrel	1.0	0.7260354
Clopidogrel	1.0	0.6195695
Clopidogrel	0.0	0.36406785
Clopidogrel	1.0	0.897872
Clopidogrel	1.0	1.0
Clopidogrel	1.0	0.97461075
Clopidogrel	0.0	0.06567737
Clopidogrel	0.0	0.07647882
Clopidogrel	0.0	0.037287705
Clopidogrel	0.0	0.0
Clopidogrel	0.0	0.02744831
Clopidogrel	0.0	0.058312234
Clopidogrel	0.0	0.022708822
Clopidogrel	0.0	0.0068762233
Clopidogrel	0.0	0.033891983
Clopidogrel	0.0	0.009018245
Clopidogrel	0.0	0.007209217
Ticlopidine	0.0	0.14392643
Ticlopidine	0.0	0.005835877
Ticlopidine	0.0	0.014366487
Ticlopidine	0.0	0.1924641
Ticlopidine	0.0	0.2884165
Ticlopidine	0.0	0.16696702
Ticlopidine	0.0	0.01751726
Ticlopidine	0.0	0.0
Ticlopidine	0.0	0.011822408
Ticlopidine	0.0	0.12408782
Ticlopidine	0.0	0.4744222
Ticlopidine	1.0	0.66610575
Ticlopidine	1.0	0.52754706
Ticlopidine	0.0	0.10527874
Ticlopidine	1.0	0.87540543
Ticlopidine	1.0	1.0
Ticlopidine	1.0	0.9541798
Fluconazole	0.0	0.024931647
Fluconazole	0.0	0.0
Fluconazole	0.0	0.0804165
Fluconazole	1.0	0.49264377
Fluconazole	1.0	0.91430277
Fluconazole	1.0	1.0
Fluconazole	1.0	0.9782901
Fluconazole	1.0	0.87623227
Fluconazole	0.0	0.0804165
Fluconazole	1.0	0.4926439
Fluconazole	1.0	0.91430277
Fluconazole	1.0	1.0
Fluconazole	1.0	0.97829
Fluconazole	1.0	0.87623227
Fluconazole	0.0	0.0053675952
Fluconazole	0.0	0.016808413
Fluconazole	0.0	0.040918976
Fluconazole	0.0	0.034707718
Fluconazole	0.0	0.044693474
Fluconazole	0.0	0.07419684
Fluconazole	0.0	0.044660755
Fluconazole	0.0	0.026286716
Itraconazole	0.0	0.087928884
Itraconazole	0.0	0.060534433
Itraconazole	0.0	0.046961844
Itraconazole	0.0	0.056759156
Itraconazole	1.0	0.049761564
Itraconazole	1.0	0.122749716
Itraconazole	1.0	0.28120777
Itraconazole	1.0	0.3740521
Itraconazole	1.0	0.087573715
Itraconazole	0.0	0.16428673
Itraconazole	0.0	0.2542024
Itraconazole	0.0	0.14666721
Itraconazole	0.0	0.10229278
Itraconazole	0.0	0.110693194
Itraconazole	0.0	0.10229278
Itraconazole	0.0	0.14666721
Itraconazole	0.0	0.04205682
Itraconazole	0.0	0.021911032
Itraconazole	0.0	0.023271406
Itraconazole	0.0	0.055221617
Itraconazole	0.0	0.023271406
Itraconazole	0.0	0.021911032
Itraconazole	0.0	0.15534785
Itraconazole	0.0	0.1275614
Itraconazole	0.0	0.06989797
Itraconazole	0.0	0.02183658
Itraconazole	0.0	0.0
Itraconazole	0.0	0.027628964
Itraconazole	0.0	0.013909752
Itraconazole	0.0	0.0069745444
Itraconazole	0.0	0.020283448
Itraconazole	0.0	0.039090566
Itraconazole	0.0	0.20104647
Itraconazole	1.0	0.7323211
Itraconazole	1.0	0.959782
Itraconazole	1.0	1.0
Itraconazole	1.0	0.99457055
Itraconazole	1.0	0.9449794
Itraconazole	0.0	0.016339187
Itraconazole	0.0	0.017004533
Itraconazole	0.0	0.022396917
Itraconazole	0.0	0.030746665
Itraconazole	0.0	0.06042393
Itraconazole	0.0	0.08899033
Itraconazole	0.0	0.051120084
Itraconazole	0.0	0.029415766
Itraconazole	0.0	0.042443503
Itraconazole	0.0	0.06989795
Itraconazole	0.0	0.1275614
Voriconazole	0.0	0.01237656
Voriconazole	0.0	0.010798021
Voriconazole	0.0	0.083162114
Voriconazole	0.0	0.25880736
Voriconazole	0.0	0.48023328
Voriconazole	0.0	0.43925008
Voriconazole	0.0	0.12949295
Voriconazole	0.0	0.06237988
Voriconazole	0.0	0.0208375
Voriconazole	0.0	0.008157633
Voriconazole	0.0	0.0
Voriconazole	0.0	0.048264507
Voriconazole	1.0	0.4260376
Voriconazole	1.0	0.91969967
Voriconazole	1.0	1.0
Voriconazole	1.0	0.9799134
Voriconazole	1.0	0.8711987
Voriconazole	0.0	0.03787888
Voriconazole	0.0	0.051104445
Voriconazole	0.0	0.0722287
Voriconazole	0.0	0.040834922
Voriconazole	0.0	0.035931554
Voriconazole	0.0	0.05553422
Voriconazole	0.0	0.048625726
Voriconazole	0.0	0.043458216
Posaconazole	0.0	0.024625909
Posaconazole	0.0	0.042174984
Posaconazole	0.0	0.04543317
Posaconazole	0.0	0.040260453
Posaconazole	0.0	0.047224708
Posaconazole	0.0	0.11931093
Posaconazole	1.0	0.056747742
Posaconazole	1.0	0.11126304
Posaconazole	1.0	0.18985577
Posaconazole	1.0	0.21379997
Posaconazole	1.0	0.042783294
Posaconazole	0.0	0.13386951
Posaconazole	0.0	0.24699719
Posaconazole	0.0	0.15859485
Posaconazole	0.0	0.11420576
Posaconazole	0.0	0.11210115
Posaconazole	0.0	0.11420576
Posaconazole	0.0	0.15859485
Posaconazole	0.0	0.036022935
Posaconazole	0.0	0.017080242
Posaconazole	0.0	0.018153682
Posaconazole	0.0	0.04716363
Posaconazole	0.0	0.018153682
Posaconazole	0.0	0.017080242
Posaconazole	0.0	0.17181663
Posaconazole	0.0	0.1675733
Posaconazole	0.0	0.12824607
Posaconazole	0.0	0.050686643
Posaconazole	0.0	0.0
Posaconazole	0.0	0.018661782
Posaconazole	0.0	0.04980167
Posaconazole	0.0	0.036841206
Posaconazole	0.0	0.028314132
Posaconazole	0.0	0.032935202
Posaconazole	0.0	0.11037296
Posaconazole	1.0	0.58386093
Posaconazole	1.0	0.9081202
Posaconazole	1.0	1.0
Posaconazole	1.0	0.9938999
Posaconazole	1.0	0.89255977
Posaconazole	0.0	0.044573486
Posaconazole	0.0	0.041975874
Posaconazole	0.0	0.053371802
Posaconazole	0.0	0.06692016
Posaconazole	0.0	0.07130685
Posaconazole	0.0	0.076389395
Posaconazole	0.0	0.11808152
Posaconazole	0.0	0.07006078
Posaconazole	0.0	0.056597024
Posaconazole	0.0	0.12824607
Posaconazole	0.0	0.1675733
