## Supplementary Data 6 for "Deciphering Mechanistic Signatures in Drug-Drug Interactions with Dual Topology Graphs"

Paroxetine	0.0	0.09777806
Paroxetine	0.0	0.06846696
Paroxetine	0.0	0.0
Paroxetine	0.0	0.034299746
Paroxetine	0.0	0.034299746
Paroxetine	0.0	1.0139739e-07
Paroxetine	0.0	0.3549502
Paroxetine	0.0	0.45560735
Paroxetine	0.0	0.4397983
Paroxetine	0.0	0.45696375
Paroxetine	0.0	0.3979815
Paroxetine	0.0	0.42334726
Paroxetine	0.0	0.30717558
Paroxetine	0.0	0.29708177
Paroxetine	0.0	0.4931974
Paroxetine	1.0	0.5268931
Paroxetine	1.0	0.6733587
Paroxetine	1.0	0.93032396
Paroxetine	1.0	1.0
Paroxetine	1.0	0.9825901
Paroxetine	1.0	0.9651899
Paroxetine	1.0	0.8221798
Paroxetine	1.0	0.7674481
Paroxetine	0.0	0.06846696
Paroxetine	0.0	0.3068998
Paroxetine	1.0	0.566107
Paroxetine	1.0	0.95488
Methylenedioxymethamphetamine	0.0	0.11665701
Methylenedioxymethamphetamine	0.0	0.0
Methylenedioxymethamphetamine	0.0	0.061481073
Methylenedioxymethamphetamine	0.0	0.047993705
Methylenedioxymethamphetamine	0.0	0.004875045
Methylenedioxymethamphetamine	1.0	0.45649156
Methylenedioxymethamphetamine	1.0	0.6553768
Methylenedioxymethamphetamine	1.0	0.9604224
Methylenedioxymethamphetamine	1.0	0.9976669
Methylenedioxymethamphetamine	1.0	1.0
Methylenedioxymethamphetamine	1.0	0.9642502
Methylenedioxymethamphetamine	1.0	0.75252527
Methylenedioxymethamphetamine	1.0	0.6579935
Methylenedioxymethamphetamine	1.0	0.20414284
Methylenedioxymethamphetamine	1.0	0.95064175
Methysticin	0.0	0.76442057
Methysticin	0.0	0.9924419
Methysticin	0.0	0.08359651
Methysticin	0.0	0.08396677
Methysticin	0.0	0.3665208
Methysticin	0.0	0.24514996
Methysticin	0.0	0.101184234
Methysticin	0.0	0.09793932
Methysticin	0.0	0.0
Methysticin	0.0	0.09788596
Methysticin	0.0	0.40626955
Methysticin	1.0	0.47966793
Methysticin	1.0	0.62201196
Methysticin	1.0	0.7402554
Methysticin	1.0	1.0
Methysticin	1.0	0.50423
Methysticin	1.0	0.85644186
Methysticin	1.0	0.92630976
Methysticin	1.0	0.8838071
Methysticin	0.0	0.24653664
Methysticin	1.0	0.06667312
Methysticin	1.0	0.744547
Sesamin	0.0	0.042450257
Sesamin	0.0	0.0
Sesamin	0.0	0.04245021
Sesamin	0.0	0.11672921
Sesamin	0.0	0.12541069
Sesamin	0.0	0.17383641
Sesamin	1.0	0.63222086
Sesamin	1.0	0.74525005
Sesamin	1.0	0.9079131
Sesamin	1.0	0.9265048
Sesamin	1.0	0.6461117
Sesamin	1.0	1.0
Sesamin	1.0	0.94242734
Sesamin	1.0	0.9502582
Sesamin	0.0	0.11230831
Sesamin	0.0	0.1254106
Sesamin	0.0	0.17383641
Sesamin	1.0	0.632221
Sesamin	1.0	0.7452499
Sesamin	1.0	0.9079131
Sesamin	1.0	0.9265048
Sesamin	1.0	0.64611137
Sesamin	1.0	1.0
Sesamin	1.0	0.94242716
Sesamin	1.0	0.9502583
Sesamin	0.0	0.11672921
Sesamin	0.0	0.11230826
Sesamin	1.0	0.29788297
Sesamin	1.0	0.93642837
Sesamin	1.0	0.29788297
Sesamin	1.0	0.93642837
Stiripentol	0.0	0.48482203
Stiripentol	0.0	0.48482203
Stiripentol	0.0	0.48482203
Stiripentol	0.0	1.0
Stiripentol	0.0	0.5469042
Stiripentol	0.0	0.47432077
Stiripentol	0.0	0.54476064
Stiripentol	0.0	0.21278967
Stiripentol	1.0	0.36163786
Stiripentol	1.0	0.45197028
Stiripentol	1.0	0.8924504
Stiripentol	1.0	0.9134024
Stiripentol	1.0	0.9153856
Stiripentol	1.0	0.8813198
Stiripentol	1.0	0.71998847
Stiripentol	1.0	0.3752602
Stiripentol	1.0	0.0
Stiripentol	1.0	0.84657675
Nitidine Chloride	0.0	0.06804119
Nitidine Chloride	0.0	0.12186091
Nitidine Chloride	0.0	0.118629605
Nitidine Chloride	0.0	0.017230408
Nitidine Chloride	0.0	0.12945764
Nitidine Chloride	0.0	0.012983582
Nitidine Chloride	0.0	0.17814606
Nitidine Chloride	0.0	0.1445826
Nitidine Chloride	0.0	0.26083288
Nitidine Chloride	0.0	0.5370361
Nitidine Chloride	0.0	0.67538905
Nitidine Chloride	1.0	0.8924551
Nitidine Chloride	1.0	0.97923476
Nitidine Chloride	1.0	0.977636
Nitidine Chloride	1.0	1.0
Nitidine Chloride	1.0	0.96954155
Nitidine Chloride	0.0	0.8501746
Nitidine Chloride	0.0	0.7524196
Nitidine Chloride	1.0	0.9893242
Nitidine Chloride	1.0	0.9652572
Nitidine Chloride	1.0	0.9657612
Nitidine Chloride	0.0	0.009557352
Nitidine Chloride	0.0	0.1527677
Nitidine Chloride	0.0	0.0
Nitidine Chloride	0.0	0.14569385
Nitidine Chloride	0.0	0.40213925
Nitidine Chloride	0.0	0.00029455614
Nitidine Chloride	0.0	0.57927006
Nitidine Chloride	1.0	0.9017595
Nitidine Chloride	1.0	0.9857348
Piperine	0.0	0.0
Piperine	0.0	0.28690305
Piperine	0.0	0.18196449
Piperine	0.0	0.35844058
Piperine	0.0	0.30434522
Piperine	0.0	0.6243693
Piperine	0.0	0.44970688
Piperine	0.0	0.5484913
Piperine	0.0	0.45661244
Piperine	0.0	0.8772062
Piperine	0.0	1.0
Piperine	0.0	0.9286546
Piperine	1.0	0.47695518
Piperine	1.0	0.23905322
Piperine	1.0	0.58880985
Piperine	1.0	0.39475542
Piperine	1.0	0.65945315
Piperine	1.0	0.8804469
Piperine	1.0	0.8804469
Piperine	1.0	0.65945315
Piperine	0.0	0.35741368
Piperine	1.0	0.39475542
Piperine	1.0	0.77255374
Chelidonine	0.0	0.0
Chelidonine	0.0	0.12560658
Chelidonine	0.0	0.2382483
Chelidonine	1.0	0.27533862
Chelidonine	1.0	0.4143634
Chelidonine	1.0	0.85137117
Chelidonine	1.0	1.0
Chelidonine	1.0	0.84937304
Chelidonine	1.0	0.8366834
Chelidonine	1.0	0.846903
Chelidonine	1.0	0.82566994
Chelidonine	0.0	0.27723908
Chelidonine	0.0	0.12354162
Chelidonine	0.0	0.15412787
Chelidonine	1.0	0.4515317
Chelidonine	1.0	0.8969603
Chelidonine	1.0	0.9284312
Chelidonine	1.0	0.76556545
Chelidonine	1.0	0.27450612
Chelidonine	0.0	0.020035943
Chelidonine	0.0	0.12737915
Chelidonine	0.0	0.121503495
Chelidonine	1.0	0.9237193
Chelidonine	1.0	0.9041692
Chelidonine	1.0	0.9231065
Chelidonine	0.0	0.1353159
Chelidonine	1.0	0.57436025
Chelidonine	1.0	0.88074696
Chelidonine	0.0	0.16144806
Chelidonine	1.0	0.059204772
Chelidonine	1.0	0.96226895
Podophyllotoxin	0.0	0.12016796
Podophyllotoxin	0.0	0.0
Podophyllotoxin	0.0	0.33323658
Podophyllotoxin	0.0	0.3903493
Podophyllotoxin	0.0	0.42918503
Podophyllotoxin	0.0	0.25263947
Podophyllotoxin	0.0	0.4578112
Podophyllotoxin	0.0	0.5226641
Podophyllotoxin	0.0	0.45674795
Podophyllotoxin	0.0	0.20764466
Podophyllotoxin	0.0	0.35118574
Podophyllotoxin	0.0	0.1957074
Podophyllotoxin	0.0	0.19022262
Podophyllotoxin	0.0	0.36231792
Podophyllotoxin	0.0	0.19570746
Podophyllotoxin	0.0	0.20764473
Podophyllotoxin	0.0	0.35118574
Podophyllotoxin	0.0	0.4567478
Podophyllotoxin	0.0	0.3647524
Podophyllotoxin	1.0	0.6109531
Podophyllotoxin	1.0	1.0
Podophyllotoxin	1.0	0.8802939
Podophyllotoxin	1.0	0.81242186
Podophyllotoxin	1.0	0.77948123
Podophyllotoxin	1.0	0.7779791
Podophyllotoxin	1.0	0.8936854
Podophyllotoxin	1.0	0.4035121
Podophyllotoxin	0.0	0.10633349
Podophyllotoxin	0.0	0.27303064
Podophyllotoxin	0.0	0.18454398
Podophyllotoxin	0.0	0.52266395
Podophyllotoxin	1.0	0.11240319
Podophyllotoxin	0.0	0.27648565
Podophyllotoxin	1.0	0.8098486
Myristicin	0.0	0.2999549
Myristicin	0.0	0.3687761
Myristicin	1.0	0.6848235
Myristicin	1.0	0.3286407
Myristicin	1.0	0.5317034
Myristicin	1.0	0.98554206
Myristicin	1.0	0.96669424
Myristicin	1.0	0.8911269
Myristicin	1.0	0.93076104
Myristicin	1.0	0.9481359
Myristicin	0.0	0.22852574
Myristicin	0.0	0.1981804
Myristicin	0.0	0.0
Myristicin	1.0	0.74053305
Myristicin	1.0	1.0
Ethinylestradiol	0.0	0.3725089
Ethinylestradiol	0.0	0.7768101
Ethinylestradiol	0.0	1.0
Ethinylestradiol	0.0	0.0
Ethinylestradiol	0.0	0.19145332
Ethinylestradiol	1.0	0.023741644
Ethinylestradiol	0.0	0.44943744
Ethinylestradiol	0.0	0.43917692
Ethinylestradiol	0.0	0.5651948
Ethinylestradiol	0.0	0.6264391
Ethinylestradiol	0.0	0.5212071
Ethinylestradiol	0.0	0.6654922
Ethinylestradiol	0.0	0.20033105
Ethinylestradiol	0.0	0.2570455
Ethinylestradiol	0.0	0.3107546
Ethinylestradiol	0.0	0.3629031
Ethinylestradiol	0.0	0.1771063
Ethinylestradiol	0.0	0.2258445
Ethinylestradiol	0.0	0.287182
Ethinylestradiol	0.0	0.37692174
Ethinylestradiol	0.0	0.20651555
Ethinylestradiol	0.0	0.3263574
Ethinylestradiol	0.0	0.3243524
Ethinylestradiol	0.0	0.35275137
Ethinylestradiol	0.0	0.2559783
Tert-Butylphenylacetylene	0.0	7.922054e-08
Tert-Butylphenylacetylene	0.0	7.922054e-08
Tert-Butylphenylacetylene	0.0	0.0
Tert-Butylphenylacetylene	0.0	0.55504453
Tert-Butylphenylacetylene	0.0	0.9441077
Tert-Butylphenylacetylene	0.0	1.0
Tert-Butylphenylacetylene	0.0	0.93331563
Tert-Butylphenylacetylene	0.0	0.93331563
Tert-Butylphenylacetylene	0.0	1.0
Tert-Butylphenylacetylene	0.0	0.7732898
Tert-Butylphenylacetylene	1.0	0.5604513
Tert-Butylphenylacetylene	0.0	0.9441077
Gestodene	0.0	0.0
Gestodene	0.0	0.96651745
Gestodene	0.0	0.70838875
Gestodene	0.0	0.73933667
Gestodene	0.0	0.7812597
Gestodene	0.0	1.0
Gestodene	0.0	0.87385
Gestodene	0.0	0.77108854
Gestodene	0.0	0.7725483
Gestodene	0.0	0.753063
Gestodene	0.0	0.5487058
Gestodene	0.0	0.31524712
Gestodene	0.0	0.64849347
Gestodene	0.0	0.7592973
Gestodene	0.0	0.8827211
Gestodene	0.0	0.86974925
Gestodene	0.0	0.800849
Gestodene	0.0	0.6933514
Gestodene	0.0	0.46892712
Gestodene	0.0	0.24538112
Gestodene	0.0	0.3559863
Gestodene	1.0	0.2357599
Gestodene	0.0	0.58837664
Gestodene	0.0	0.4307155
Gestodene	0.0	0.9030717
Gestodene	0.0	0.85003346
Furafylline	1.0	0.46086597
Furafylline	1.0	0.50338537
Furafylline	1.0	0.631451
Furafylline	1.0	0.6350306
Furafylline	1.0	0.7278672
Furafylline	0.0	0.44513422
Furafylline	0.0	0.2383881
Furafylline	0.0	0.010057702
Furafylline	0.0	0.1423155
Furafylline	0.0	0.0
Furafylline	0.0	0.018434456
Furafylline	0.0	0.19201091
Furafylline	0.0	0.46060377
Furafylline	0.0	0.58800846
Furafylline	0.0	0.8255841
Furafylline	0.0	0.83715737
Furafylline	0.0	0.83850163
Furafylline	0.0	1.0
Furafylline	1.0	0.54350466
Furafylline	0.0	0.9248099
Furafylline	0.0	0.4455001
Midazolam	1.0	0.5190306
Midazolam	1.0	0.97294253
Midazolam	1.0	1.0
Midazolam	1.0	0.86752397
Midazolam	0.0	0.38852957
Midazolam	0.0	0.20335202
Midazolam	0.0	0.21996447
Midazolam	0.0	0.0946503
Midazolam	0.0	0.107153475
Midazolam	0.0	0.12790395
Midazolam	0.0	0.15990227
Midazolam	0.0	0.18897696
Midazolam	0.0	0.1970949
Midazolam	0.0	0.0
Midazolam	0.0	0.17121558
Midazolam	0.0	0.389463
Midazolam	0.0	0.6225923
Midazolam	0.0	0.70516837
Midazolam	0.0	0.5546549
Midazolam	0.0	0.23036015
Midazolam	0.0	0.4154698
Midazolam	0.0	0.7315551
Midazolam	1.0	0.87910056
Midazolam	1.0	0.74408644
Midazolam	0.0	0.15031387
Midazolam	0.0	0.38132146
Verapamil	0.0	0.3768816
Verapamil	0.0	0.30067727
Verapamil	0.0	0.47047982
Verapamil	0.0	0.307701
Verapamil	0.0	0.35473806
Verapamil	0.0	0.5912184
Verapamil	0.0	0.81086403
Verapamil	0.0	1.0
Verapamil	0.0	0.9241349
Verapamil	1.0	0.54990876
Verapamil	1.0	0.3088889
Verapamil	1.0	0.2143962
Verapamil	0.0	0.3900333
Verapamil	0.0	0.4932422
Verapamil	0.0	0.65354806
Verapamil	0.0	0.12979385
Verapamil	0.0	0.021258788
Verapamil	0.0	0.13893682
Verapamil	0.0	0.0
Verapamil	0.0	0.0
Verapamil	0.0	0.21985923
Verapamil	0.0	0.18341534
Verapamil	0.0	0.068682596
Verapamil	0.0	0.034328405
Verapamil	0.0	0.11980838
Verapamil	0.0	0.032829892
Verapamil	0.0	0.042328756
Verapamil	0.0	0.15061976
Verapamil	0.0	0.06897054
Verapamil	0.0	0.2886896
Verapamil	0.0	0.9124777
Verapamil	0.0	0.74868906
Verapamil	0.0	0.5366352
Verapamil	0.0	0.34456262
Diltiazem	0.0	0.8794112
Diltiazem	0.0	1.0
Diltiazem	0.0	0.951354
Diltiazem	0.0	0.44095117
Diltiazem	0.0	0.3090188
Diltiazem	0.0	0.3090188
Diltiazem	0.0	0.44095105
Diltiazem	0.0	0.41470805
Diltiazem	0.0	0.031889003
Diltiazem	0.0	0.2778803
Diltiazem	0.0	0.5104729
Diltiazem	0.0	0.4519217
Diltiazem	0.0	0.6628711
Diltiazem	0.0	0.5148888
Diltiazem	0.0	0.38701048
Diltiazem	1.0	0.3558812
Diltiazem	1.0	0.9984307
Diltiazem	1.0	0.76109964
Diltiazem	1.0	0.24259138
Diltiazem	1.0	0.45780078
Diltiazem	1.0	0.45780078
Diltiazem	1.0	0.32383123
Diltiazem	0.0	0.07799463
Diltiazem	0.0	0.029970594
Diltiazem	0.0	0.04862234
Diltiazem	0.0	0.012359872
Diltiazem	0.0	0.0022906046
Diltiazem	0.0	0.0033259855
Diltiazem	0.0	0.951354
Diltiazem	0.0	0.0
Diltiazem	0.0	0.502754
Fluoxetine	1.0	0.6108289
Fluoxetine	1.0	0.62680787
Fluoxetine	0.0	0.8403016
Fluoxetine	0.0	1.0
Fluoxetine	0.0	0.76105
Fluoxetine	0.0	0.7035398
Fluoxetine	0.0	0.45616886
Fluoxetine	0.0	0.35332462
Fluoxetine	0.0	0.22710057
Fluoxetine	0.0	0.22710057
Fluoxetine	0.0	0.3533247
Fluoxetine	0.0	0.28767914
Fluoxetine	0.0	0.17082337
Fluoxetine	0.0	0.17082337
Fluoxetine	0.0	0.17082337
Fluoxetine	0.0	0.85398287
Fluoxetine	0.0	0.54948354
Fluoxetine	0.0	0.41932243
Fluoxetine	0.0	0.0
Fluoxetine	0.0	0.0
Fluoxetine	0.0	0.41932243
Fluoxetine	0.0	0.45616886
Fluoxetine	0.0	0.54948354
Troleandomycin	0.0	0.2337864
Troleandomycin	0.0	0.33817992
Troleandomycin	0.0	0.5644577
Troleandomycin	0.0	0.8224252
Troleandomycin	0.0	0.91775113
Troleandomycin	0.0	0.8326814
Troleandomycin	0.0	0.8425128
Troleandomycin	0.0	0.5084794
Troleandomycin	0.0	0.8956715
Troleandomycin	0.0	1.0
Troleandomycin	0.0	0.99387395
Troleandomycin	0.0	0.9147266
Troleandomycin	0.0	0.8219696
Troleandomycin	0.0	0.39144298
Troleandomycin	0.0	0.53964496
Troleandomycin	0.0	0.40525633
Troleandomycin	0.0	0.54297894
Troleandomycin	0.0	0.40126368
Troleandomycin	0.0	0.280909
Troleandomycin	0.0	0.0019761992
Troleandomycin	0.0	0.0
Troleandomycin	0.0	0.35628903
Troleandomycin	0.0	0.15335
Troleandomycin	0.0	0.15335
Troleandomycin	0.0	0.7555018
Troleandomycin	0.0	0.46693012
Troleandomycin	0.0	0.6417525
Troleandomycin	0.0	0.55961895
Troleandomycin	0.0	0.51196444
Troleandomycin	0.0	0.49577615
Troleandomycin	0.0	0.32319608
Troleandomycin	0.0	0.09648514
Troleandomycin	0.0	0.14921857
Troleandomycin	0.0	0.11491953
Troleandomycin	0.0	0.26399776
Troleandomycin	0.0	0.25199336
Troleandomycin	0.0	0.2450729
Troleandomycin	0.0	0.018138215
Troleandomycin	1.0	0.020637508
Troleandomycin	1.0	0.30614877
Troleandomycin	1.0	0.29164734
Troleandomycin	0.0	0.33355692
Troleandomycin	0.0	0.26525843
Troleandomycin	0.0	0.3103272
Troleandomycin	0.0	0.36833546
Troleandomycin	0.0	0.19847807
Troleandomycin	0.0	0.4062452
Troleandomycin	0.0	0.31426153
Troleandomycin	0.0	0.771643
Troleandomycin	0.0	0.554979
Troleandomycin	0.0	0.28666556
Troleandomycin	0.0	0.32481435
Troleandomycin	0.0	0.23034586
Troleandomycin	0.0	0.20658022
Troleandomycin	0.0	0.009805978
Troleandomycin	0.0	0.0077057295
Troleandomycin	0.0	0.30141768
Troleandomycin	0.0	0.5260126
Troleandomycin	0.0	0.6696081
Troleandomycin	0.0	0.51406837
Erythromycin	0.0	0.22246435
Erythromycin	0.0	0.08906964
Erythromycin	0.0	0.15390894
Erythromycin	0.0	0.2642939
Erythromycin	0.0	0.0045905747
Erythromycin	0.0	0.26878637
Erythromycin	0.0	0.22608952
Erythromycin	0.0	0.49535644
Erythromycin	0.0	0.83492035
Erythromycin	0.0	0.8028454
Erythromycin	0.0	0.52141064
Erythromycin	0.0	0.20064577
Erythromycin	0.0	0.057864193
Erythromycin	0.0	0.105491295
Erythromycin	0.0	0.07914038
Erythromycin	0.0	0.13105428
Erythromycin	0.0	0.09035322
Erythromycin	0.0	0.20900926
Erythromycin	0.0	0.1774687
Erythromycin	0.0	0.4601799
Erythromycin	0.0	0.7210626
Erythromycin	0.0	0.4928492
Erythromycin	0.0	0.6795301
Erythromycin	0.0	0.8136674
Erythromycin	0.0	1.0
Erythromycin	0.0	0.9904431
Erythromycin	0.0	0.9076785
Erythromycin	0.0	0.45320883
Erythromycin	0.0	0.64872986
Erythromycin	0.0	0.63891554
Erythromycin	1.0	0.69403774
Erythromycin	1.0	0.4525836
Erythromycin	1.0	0.5333183
Erythromycin	0.0	0.2505313
Erythromycin	0.0	0.2505313
Erythromycin	0.0	0.42924693
Erythromycin	0.0	0.0
Erythromycin	0.0	3.4413393e-08
Erythromycin	0.0	0.11779484
Erythromycin	0.0	0.023280935
Erythromycin	0.0	0.0069233207
Erythromycin	0.0	0.0007194808
Erythromycin	0.0	0.0060727936
Erythromycin	0.0	0.030954055
Erythromycin	0.0	0.060438592
Erythromycin	0.0	0.0857739
Erythromycin	0.0	0.13289805
Erythromycin	0.0	0.15424378
Erythromycin	0.0	0.15552458
Erythromycin	0.0	0.15552458
Erythromycin	0.0	0.1669254
Erythromycin	0.0	0.5877385
Erythromycin	0.0	0.935143
Clarithromycin	0.0	0.4907442
Clarithromycin	0.0	0.2067383
Clarithromycin	0.0	0.07611516
Clarithromycin	0.0	0.114865415
Clarithromycin	0.0	0.09566313
Clarithromycin	0.0	0.13877574
Clarithromycin	0.0	0.10652023
Clarithromycin	0.0	0.20997423
Clarithromycin	0.0	0.18450606
Clarithromycin	0.0	0.436158
Clarithromycin	0.0	0.7551949
Clarithromycin	0.0	0.79680145
Clarithromycin	0.0	0.7372182
Clarithromycin	0.0	0.5092006
Clarithromycin	0.0	0.775272
Clarithromycin	0.0	0.8973827
Clarithromycin	0.0	1.0
Clarithromycin	0.0	0.9453627
Clarithromycin	0.0	0.83507836
Clarithromycin	0.0	0.43077773
Clarithromycin	0.0	0.5915635
Clarithromycin	0.0	0.5762027
Clarithromycin	0.0	0.64421874
Clarithromycin	0.0	0.44286034
Clarithromycin	0.0	0.48537642
Clarithromycin	0.0	0.23686697
Clarithromycin	0.0	0.23686697
Clarithromycin	0.0	0.5339308
Clarithromycin	0.0	0.12557216
Clarithromycin	0.0	0.136457
Clarithromycin	1.0	0.057184216
Clarithromycin	1.0	0.013390414
Clarithromycin	1.0	0.026050648
Clarithromycin	0.0	0.0
Clarithromycin	0.0	0.049298488
Clarithromycin	0.0	0.035250183
Clarithromycin	0.0	0.09141303
Clarithromycin	0.0	0.114436276
Clarithromycin	0.0	0.141853
Clarithromycin	0.0	0.15137227
Clarithromycin	0.0	0.15137237
Clarithromycin	0.0	0.15486789
Clarithromycin	0.0	0.08986012
Clarithromycin	0.0	0.21497378
Clarithromycin	0.0	0.14746079
Clarithromycin	0.0	0.24997069
Clarithromycin	0.0	0.021282317
Clarithromycin	0.0	0.26265037
Clarithromycin	0.0	0.22906937
Clarithromycin	0.0	0.11270673
Clarithromycin	0.0	0.1135665
Clarithromycin	0.0	0.5467169
Clarithromycin	0.0	0.48735037
Clarithromycin	0.0	0.8754094
Lapatinib	0.0	0.13727292
Lapatinib	0.0	0.13667303
Lapatinib	0.0	0.13667303
Lapatinib	0.0	0.6376146
Lapatinib	0.0	0.4443276
Lapatinib	1.0	0.68471164
Lapatinib	1.0	0.8552358
Lapatinib	0.0	1.0
Lapatinib	0.0	0.9412059
Lapatinib	0.0	0.82804006
Lapatinib	0.0	0.72112924
Lapatinib	0.0	0.7595705
Lapatinib	0.0	0.5970191
Lapatinib	0.0	0.4753855
Lapatinib	0.0	0.5630668
Lapatinib	0.0	0.67672783
Lapatinib	0.0	0.73018306
Lapatinib	0.0	0.65506536
Lapatinib	0.0	0.80411273
Lapatinib	0.0	0.809574
Lapatinib	0.0	0.6010825
Lapatinib	0.0	0.58351845
Lapatinib	1.0	0.33360627
Lapatinib	1.0	0.20315911
Lapatinib	0.0	0.057713695
Lapatinib	0.0	0.0
Lapatinib	0.0	0.07581174
Lapatinib	0.0	0.2185305
Lapatinib	0.0	0.52652085
Lapatinib	0.0	0.5915683
Lapatinib	0.0	0.50998646
Lapatinib	0.0	0.4035625
Lapatinib	0.0	0.35604382
Lapatinib	0.0	0.17753823
Lapatinib	0.0	0.32890642
Lapatinib	0.0	0.5836916
Lapatinib	0.0	0.7195184
Lapatinib	0.0	0.2798151
Lapatinib	0.0	0.20415018
Lapatinib	0.0	0.89641225
Lapatinib	0.0	0.5851905
Lapatinib	0.0	0.16336495
Lapatinib	0.0	0.53771
Lapatinib	0.0	0.67193484
Amiodarone	0.0	0.30270323
Amiodarone	0.0	0.1649544
Amiodarone	0.0	0.45093787
Amiodarone	0.0	0.36121556
Amiodarone	0.0	0.14019619
Amiodarone	0.0	0.051260043
Amiodarone	0.0	0.011140897
Amiodarone	0.0	0.0
Amiodarone	0.0	0.0031642227
Amiodarone	0.0	0.004090784
Amiodarone	0.0	0.030635197
Amiodarone	0.0	0.18254307
Amiodarone	0.0	0.5682049
Amiodarone	0.0	0.7566955
Amiodarone	0.0	1.0
Amiodarone	1.0	0.855397
Amiodarone	1.0	0.4168856
Amiodarone	0.0	0.4632113
Amiodarone	1.0	0.4168856
Amiodarone	0.0	0.46321124
Amiodarone	0.0	0.18254301
Amiodarone	0.0	0.030635137
Amiodarone	0.0	0.004090784
Amiodarone	0.0	0.05431068
Amiodarone	0.0	0.035888102
Amiodarone	0.0	0.25681892
Amiodarone	0.0	0.34425634
Amiodarone	0.0	0.57887495
Amiodarone	0.0	0.6269076
Amiodarone	0.0	0.5602172
Amiodarone	0.0	0.26617676
Amiodarone	0.0	0.0031642832
Amiodarone	0.0	0.35825667
N-desethylamiodarone	0.0	0.3660708
N-desethylamiodarone	0.0	0.17264916
N-desethylamiodarone	0.0	0.49701682
N-desethylamiodarone	0.0	0.39789695
N-desethylamiodarone	0.0	0.13700116
N-desethylamiodarone	0.0	0.044326283
N-desethylamiodarone	0.0	0.3421736
N-desethylamiodarone	0.0	0.5592651
N-desethylamiodarone	0.0	0.6204941
N-desethylamiodarone	0.0	0.59599614
N-desethylamiodarone	0.0	0.32959455
N-desethylamiodarone	0.0	0.24504717
N-desethylamiodarone	0.0	0.046978593
N-desethylamiodarone	0.0	0.01535183
N-desethylamiodarone	0.0	0.0
N-desethylamiodarone	0.0	0.0036766182
N-desethylamiodarone	0.0	0.0070836716
N-desethylamiodarone	0.0	0.14822364
N-desethylamiodarone	0.0	0.14822364
N-desethylamiodarone	0.0	0.0070836716
N-desethylamiodarone	0.0	0.031210667
N-desethylamiodarone	0.0	0.49277794
N-desethylamiodarone	0.0	0.532391
N-desethylamiodarone	0.0	0.94315624
N-desethylamiodarone	1.0	1.0
N-desethylamiodarone	1.0	0.8006866
N-desethylamiodarone	0.0	0.56048346
N-desethylamiodarone	0.0	0.031210698
N-desethylamiodarone	0.0	0.2594293
N-desethylamiodarone	0.0	0.031782363
N-desethylamiodarone	0.0	0.0036766182
Clorgyline	1.0	0.020514442
Clorgyline	1.0	0.023046039
Clorgyline	0.0	0.44944412
Clorgyline	0.0	1.0
Clorgyline	0.0	0.974277
Clorgyline	0.0	0.8125008
Clorgyline	0.0	0.38521054
Clorgyline	0.0	0.33701253
Clorgyline	0.0	0.21807899
Clorgyline	0.0	0.22697173
Clorgyline	0.0	0.02060777
Clorgyline	0.0	0.19383352
Clorgyline	0.0	0.0
Clorgyline	1.0	0.0022391102
Clorgyline	0.0	0.18457586
Clorgyline	0.0	0.5663968
Clorgyline	0.0	0.17889309
Orphenadrine	1.0	0.24198332
Orphenadrine	1.0	0.24198322
Orphenadrine	1.0	0.4473473
Orphenadrine	0.0	0.46660978
Orphenadrine	0.0	0.7347245
Orphenadrine	0.0	1.0
Orphenadrine	0.0	0.8470876
Orphenadrine	0.0	0.59540206
Orphenadrine	0.0	0.50068986
Orphenadrine	0.0	0.31026238
Orphenadrine	0.0	0.31026238
Orphenadrine	0.0	0.50068986
Orphenadrine	0.0	0.84567374
Orphenadrine	0.0	0.49279034
Orphenadrine	0.0	0.05026029
Orphenadrine	0.0	0.0
Orphenadrine	0.0	0.43363097
Orphenadrine	0.0	0.46664938
Orphenadrine	0.0	0.15564144
Orphenadrine	0.0	0.5954022
Orphenadrine	0.0	0.4953614
Sertraline	1.0	0.77798635
Sertraline	1.0	0.0728145
Sertraline	0.0	0.0
Sertraline	0.0	0.022852559
Sertraline	0.0	0.066922456
Sertraline	0.0	0.030395648
Sertraline	0.0	0.041195802
Sertraline	0.0	0.07206684
Sertraline	0.0	0.10232956
Sertraline	0.0	0.028774785
Sertraline	0.0	0.04721478
Sertraline	0.0	0.3159958
Sertraline	0.0	0.46799195
Sertraline	0.0	0.054177463
Sertraline	0.0	0.4473503
Sertraline	0.0	0.946769
Sertraline	0.0	1.0
Sertraline	0.0	0.9211573
Sertraline	0.0	0.6546495
Sertraline	0.0	0.06321713
Sertraline	0.0	0.37427592
Sertraline	0.0	0.082950674
Tranylcypromine	1.0	0.45078805
Tranylcypromine	1.0	0.8363802
Tranylcypromine	1.0	1.0
Tranylcypromine	0.0	0.7686786
Tranylcypromine	0.0	0.6720424
Tranylcypromine	0.0	0.6086729
Tranylcypromine	0.0	0.0
Tranylcypromine	0.0	0.0
Tranylcypromine	0.0	0.6086728
Tranylcypromine	1.0	0.8017936
Tranylcypromine	0.0	0.6720424
DX-619	0.0	0.20142804
DX-619	0.0	0.08981793
DX-619	0.0	0.103225775
DX-619	0.0	0.37692946
DX-619	0.0	0.15030771
DX-619	0.0	0.065577194
DX-619	0.0	0.059278525
DX-619	0.0	0.27177948
DX-619	0.0	0.3091045
DX-619	0.0	0.31433833
DX-619	0.0	0.12154173
DX-619	0.0	0.0
DX-619	0.0	0.14719418
DX-619	0.0	0.14160958
DX-619	0.0	0.1639426
DX-619	1.0	0.7016389
DX-619	1.0	0.96807605
DX-619	1.0	1.0
DX-619	0.0	0.6778025
DX-619	0.0	0.1549815
DX-619	0.0	0.07327823
DX-619	0.0	0.046757806
DX-619	0.0	0.09634918
DX-619	0.0	0.22782859
DX-619	0.0	0.61537147
DX-619	1.0	0.8039986
DX-619	1.0	0.8403257
DX-619	1.0	0.5721114
DX-619	0.0	0.07239284
DX-619	0.0	0.011713262
DX-619	1.0	0.9355453
DX-619	0.0	0.06385622
DX-619	1.0	0.8039986
Methoxsalen	0.0	0.40675
Methoxsalen	0.0	0.23299357
Methoxsalen	0.0	0.11953612
Methoxsalen	0.0	0.12231077
Methoxsalen	0.0	0.112292334
Methoxsalen	0.0	0.0
Methoxsalen	0.0	0.097746216
Methoxsalen	0.0	0.11551704
Methoxsalen	0.0	0.30044517
Methoxsalen	0.0	0.656829
Methoxsalen	0.0	0.74990195
Methoxsalen	1.0	0.5714958
Methoxsalen	1.0	0.7394063
Methoxsalen	1.0	0.9243428
Methoxsalen	1.0	1.0
Methoxsalen	0.0	0.4350501
Methoxsalen	0.0	0.2215381
Methoxsalen	1.0	0.93487006
Bergamottin	0.0	0.0
Bergamottin	0.0	0.4578769
Bergamottin	0.0	0.16168652
Bergamottin	0.0	0.4901249
Bergamottin	0.0	0.8520245
Bergamottin	0.0	0.57603645
Bergamottin	0.0	0.60262984
Bergamottin	0.0	0.6465505
Bergamottin	0.0	0.8451932
Bergamottin	0.0	0.34006897
Bergamottin	0.0	0.24972486
Bergamottin	0.0	0.23216277
Bergamottin	0.0	0.0307027
Bergamottin	0.0	0.06323029
Bergamottin	0.0	0.4347219
Bergamottin	0.0	0.43703464
Bergamottin	0.0	0.56462187
Bergamottin	0.0	0.6943351
Bergamottin	1.0	0.7158268
Bergamottin	1.0	0.8260923
Bergamottin	1.0	1.0
Bergamottin	1.0	0.9385881
Bergamottin	0.0	0.70035785
Bergamottin	0.0	0.0
Bergamottin	0.0	0.49977803
Bergamottin	0.0	0.4090836
Bergamottin	1.0	0.9322463
L-754394	0.0	0.62962806
L-754394	0.0	0.62962806
L-754394	0.0	0.6296282
L-754394	0.0	1.0
L-754394	0.0	0.7107182
L-754394	0.0	0.3648973
L-754394	0.0	0.38192987
L-754394	0.0	0.12587243
L-754394	0.0	0.0747392
L-754394	0.0	0.0042351275
L-754394	0.0	0.11998961
L-754394	0.0	0.43386573
L-754394	0.0	0.31924224
L-754394	0.0	0.09315151
L-754394	0.0	0.3919645
L-754394	0.0	0.15629178
L-754394	0.0	0.51249623
L-754394	0.0	0.43605146
L-754394	0.0	0.4057143
L-754394	0.0	0.49450442
L-754394	0.0	0.40152958
L-754394	0.0	0.40152967
L-754394	0.0	0.49450442
L-754394	0.0	0.16281381
L-754394	0.0	0.0
L-754394	0.0	0.079235874
L-754394	0.0	0.109578155
L-754394	0.0	0.32755774
L-754394	0.0	0.34839463
L-754394	0.0	0.39283696
L-754394	0.0	0.4100545
L-754394	0.0	0.45467302
L-754394	0.0	0.46453717
L-754394	0.0	0.5221182
L-754394	0.0	0.4466247
L-754394	0.0	0.32043183
L-754394	0.0	0.19512351
L-754394	0.0	0.2634892
L-754394	0.0	0.43455774
L-754394	0.0	0.5611181
L-754394	0.0	0.7335027
L-754394	0.0	0.7343194
L-754394	1.0	0.6012119
L-754394	0.0	0.8216685
L-754394	1.0	0.72960067
L-754394	1.0	0.55023533
L-754394	1.0	0.49512312
L-754394	0.0	0.22635187
L-754394	0.0	0.4057143
L-754394	0.0	0.2639136
L-754394	0.0	0.2578393
L-754394	0.0	0.52481955
L-754394	1.0	0.7350028
4-Ipomeanol	0.0	0.260913
4-Ipomeanol	0.0	0.2501647
4-Ipomeanol	0.0	0.06198976
4-Ipomeanol	0.0	0.0
4-Ipomeanol	0.0	0.014495228
4-Ipomeanol	0.0	0.36610484
4-Ipomeanol	1.0	0.68322283
4-Ipomeanol	1.0	0.7945659
4-Ipomeanol	1.0	1.0
4-Ipomeanol	1.0	0.75889856
4-Ipomeanol	0.0	0.260913
4-Ipomeanol	1.0	0.6146373
Notopterol	0.0	0.0
Notopterol	0.0	0.04829118
Notopterol	0.0	0.037215173
Notopterol	0.0	0.1286709
Notopterol	0.0	0.2700486
Notopterol	0.0	0.27572414
Notopterol	0.0	0.19997093
Notopterol	0.0	0.4130717
Notopterol	0.0	0.69125
Notopterol	0.0	0.29949012
Notopterol	0.0	0.26166847
Notopterol	0.0	0.26270217
Notopterol	0.0	0.10115194
Notopterol	0.0	0.13818143
Notopterol	0.0	0.48774529
Notopterol	0.0	0.4882132
Notopterol	0.0	0.5975956
Notopterol	0.0	0.7076533
Notopterol	1.0	0.7087906
Notopterol	1.0	0.82507384
Notopterol	1.0	1.0
Notopterol	1.0	0.93771374
Notopterol	0.0	0.039427917
Notopterol	0.0	0.05117017
Notopterol	0.0	0.0
Notopterol	0.0	0.4706723
Notopterol	0.0	0.436331
Notopterol	1.0	0.93597317
Oxypeucedanin	0.0	0.4524438
Oxypeucedanin	0.0	0.9628627
Oxypeucedanin	0.0	1.0
Oxypeucedanin	0.0	0.9992477
Oxypeucedanin	0.0	0.67338914
Oxypeucedanin	0.0	0.39829752
Oxypeucedanin	0.0	0.5002733
Oxypeucedanin	0.0	0.32320458
Oxypeucedanin	0.0	0.057883393
Oxypeucedanin	0.0	0.0
Oxypeucedanin	0.0	0.05264382
Oxypeucedanin	0.0	0.30806622
Oxypeucedanin	0.0	0.31669217
Oxypeucedanin	0.0	0.4118034
Oxypeucedanin	0.0	0.47238097
Oxypeucedanin	1.0	0.63505024
Oxypeucedanin	1.0	0.7076213
Oxypeucedanin	1.0	0.6382591
Oxypeucedanin	1.0	0.5934711
Oxypeucedanin	0.0	0.4524439
Oxypeucedanin	0.0	0.98203254
Oxypeucedanin	0.0	0.5027489
Oxypeucedanin	0.0	0.3511708
Oxypeucedanin	1.0	0.6512379
Bergaptol	0.0	0.00763166
Bergaptol	0.0	0.0
Bergaptol	0.0	0.021073926
Bergaptol	0.0	0.45977738
Bergaptol	0.0	0.29218414
Bergaptol	0.0	0.5401809
Bergaptol	0.0	0.36769098
Bergaptol	1.0	0.73985094
Bergaptol	1.0	0.7563694
Bergaptol	1.0	0.7990887
Bergaptol	1.0	1.0
Bergaptol	0.0	0.45013717
Bergaptol	0.0	0.23720475
Bergaptol	0.0	0.14892805
Bergaptol	0.0	0.2553259
Bergaptol	0.0	0.26873258
Bergaptol	1.0	0.9264663
Isoimperatorin	0.0	0.0
Isoimperatorin	0.0	0.021595143
Isoimperatorin	0.0	0.12582694
Isoimperatorin	0.0	0.59044886
Isoimperatorin	0.0	0.9901914
Isoimperatorin	0.0	0.45144027
Isoimperatorin	0.0	0.25251743
Isoimperatorin	0.0	0.23809908
Isoimperatorin	0.0	0.07319715
Isoimperatorin	0.0	0.09389877
Isoimperatorin	0.0	0.43272728
Isoimperatorin	0.0	0.4391046
Isoimperatorin	0.0	0.5686513
Isoimperatorin	0.0	0.69625264
Isoimperatorin	1.0	0.6694363
Isoimperatorin	1.0	0.79668945
Isoimperatorin	1.0	1.0
Isoimperatorin	1.0	0.93819404
Isoimperatorin	0.0	0.0
Isoimperatorin	0.0	0.6044376
Isoimperatorin	0.0	0.4244864
Isoimperatorin	1.0	0.90836483
Psoralen	0.0	0.044963326
Psoralen	0.0	0.017752282
Psoralen	0.0	0.0
Psoralen	0.0	0.24676587
Psoralen	0.0	0.29934436
Psoralen	0.0	0.36812827
Psoralen	0.0	0.4459517
Psoralen	1.0	0.7458283
Psoralen	1.0	0.8836273
Psoralen	1.0	1.0
Psoralen	1.0	0.9354049
Psoralen	0.0	0.738019
Psoralen	0.0	0.48925918
Psoralen	0.0	0.36279097
Psoralen	0.0	0.24189878
Psoralen	1.0	0.79440695
Isopsoralen	0.0	0.83710825
Isopsoralen	0.0	0.8747071
Isopsoralen	1.0	0.8194693
Isopsoralen	1.0	0.78296626
Isopsoralen	1.0	0.9633111
Isopsoralen	1.0	1.0
Isopsoralen	0.0	0.42092142
Isopsoralen	0.0	0.40487397
Isopsoralen	0.0	0.3981475
Isopsoralen	0.0	0.051722266
Isopsoralen	0.0	0.011711766
Isopsoralen	0.0	0.0
Isopsoralen	0.0	0.21295379
Isopsoralen	0.0	0.63284534
Isopsoralen	1.0	0.97656345
Isopsoralen	0.0	0.25476155
Imperatorin	0.0	0.021389768
Imperatorin	0.0	0.0934598
Imperatorin	0.0	0.23189561
Imperatorin	0.0	0.5987655
Imperatorin	0.0	1.0
Imperatorin	0.0	0.29541674
Imperatorin	0.0	0.23177706
Imperatorin	0.0	0.6128046
Imperatorin	0.0	0.7404069
Imperatorin	1.0	0.6080097
Imperatorin	1.0	0.7288263
Imperatorin	1.0	0.93016785
Imperatorin	1.0	0.93644965
Imperatorin	0.0	0.33269557
Imperatorin	0.0	0.08156653
Imperatorin	0.0	0.028974857
Imperatorin	0.0	0.0
Imperatorin	0.0	0.1848064
Imperatorin	0.0	0.021389814
Imperatorin	0.0	0.6170963
Imperatorin	0.0	0.14979918
Imperatorin	1.0	0.8811843
Phenelzine	1.0	0.0
Phenelzine	0.0	0.055998325
Phenelzine	0.0	0.31191608
Phenelzine	0.0	0.47147128
Phenelzine	0.0	0.49439484
Phenelzine	0.0	1.0
Phenelzine	0.0	0.9747697
Phenelzine	0.0	0.9747697
Phenelzine	0.0	1.0
Phenelzine	0.0	0.49439484
Isoniazid	1.0	0.0061775628
Isoniazid	0.0	0.2926346
Isoniazid	0.0	0.0
Isoniazid	0.0	0.74878365
Isoniazid	0.0	1.0
Isoniazid	0.0	0.8104863
Isoniazid	0.0	0.80554795
Isoniazid	0.0	0.80554795
Isoniazid	0.0	0.8104863
Isoniazid	0.0	1.0
Dihydralazine	1.0	0.0
Dihydralazine	0.0	0.5790656
Dihydralazine	0.0	0.5589712
Dihydralazine	0.0	0.21301086
Dihydralazine	0.0	0.42079806
Dihydralazine	0.0	0.48104087
Dihydralazine	0.0	0.4207983
Dihydralazine	0.0	0.21301112
Dihydralazine	0.0	0.55897194
Dihydralazine	0.0	0.5790659
Dihydralazine	1.0	0.0
Dihydralazine	0.0	0.9999995
Dihydralazine	0.0	0.97999763
Dihydralazine	0.0	1.0
Dihydralazine	0.0	0.008686982
Cimetidine	0.0	0.36480546
Cimetidine	0.0	0.73611
Cimetidine	0.0	0.8174409
Cimetidine	0.0	0.9607858
Cimetidine	0.0	1.0
Cimetidine	0.0	0.8641911
Cimetidine	0.0	0.61915255
Cimetidine	0.0	0.63780487
Cimetidine	1.0	0.28438106
Cimetidine	0.0	0.10263585
Cimetidine	1.0	0.16046661
Cimetidine	1.0	0.0
Cimetidine	1.0	0.095011
Cimetidine	0.0	0.61995786
Cimetidine	0.0	0.6318426
Cimetidine	0.0	0.12210926
Cimetidine	1.0	0.34637457
Ketoconazole	0.0	0.0020531646
Ketoconazole	0.0	0.0
Ketoconazole	0.0	0.030013945
Ketoconazole	0.0	0.012475213
Ketoconazole	0.0	0.11845835
Ketoconazole	0.0	0.3479348
Ketoconazole	0.0	0.3479348
Ketoconazole	0.0	0.1184584
Ketoconazole	0.0	0.44195774
Ketoconazole	0.0	0.3330649
Ketoconazole	0.0	0.3508892
Ketoconazole	0.0	0.30473906
Ketoconazole	0.0	0.2726626
Ketoconazole	0.0	0.180254
Ketoconazole	0.0	0.04162452
Ketoconazole	0.0	0.04202074
Ketoconazole	0.0	0.1271884
Ketoconazole	0.0	0.1565849
Ketoconazole	0.0	0.36833757
Ketoconazole	0.0	0.6252542
Ketoconazole	1.0	0.9877793
Ketoconazole	1.0	1.0
Ketoconazole	1.0	0.9293632
Ketoconazole	1.0	0.90426564
Ketoconazole	0.0	0.16598284
Ketoconazole	0.0	0.13043888
Ketoconazole	0.0	0.11409039
Ketoconazole	0.0	0.11048427
Ketoconazole	0.0	0.20350412
Ketoconazole	0.0	0.07734098
Ketoconazole	0.0	0.13804777
Ketoconazole	0.0	0.112144604
Ketoconazole	0.0	0.0467413
Ketoconazole	0.0	0.30473906
Ketoconazole	0.0	0.3508892
Ketoconazole	0.0	0.012475213
Ketoconazole	0.0	0.3330649
Ketoconazole	0.0	0.118062645
Ketoconazole	0.0	0.09088818
Ketoconazole	1.0	0.9111456
Pemigatinib	0.0	0.25599974
Pemigatinib	0.0	0.22282735
Pemigatinib	0.0	0.32165775
Pemigatinib	0.0	0.24167535
Pemigatinib	0.0	0.31175464
Pemigatinib	0.0	0.5091858
Pemigatinib	0.0	0.6795593
Pemigatinib	0.0	0.8189448
Pemigatinib	0.0	0.95556384
Pemigatinib	0.0	0.9735376
Pemigatinib	0.0	1.0
Pemigatinib	0.0	0.8759765
Pemigatinib	0.0	0.64692986
Pemigatinib	0.0	0.5537338
Pemigatinib	1.0	0.2904214
Pemigatinib	1.0	0.6286589
Pemigatinib	1.0	0.95376635
Pemigatinib	1.0	0.9537665
Pemigatinib	1.0	0.6286589
Pemigatinib	0.0	0.93358785
Pemigatinib	0.0	0.9217547
Pemigatinib	0.0	0.7946299
Pemigatinib	0.0	0.22685248
Pemigatinib	0.0	5.2229037e-08
Pemigatinib	0.0	0.09874662
Pemigatinib	0.0	0.11851134
Pemigatinib	0.0	0.18438715
Pemigatinib	0.0	0.34322718
Pemigatinib	0.0	0.22809772
Pemigatinib	0.0	0.22809762
Pemigatinib	0.0	0.18438709
Pemigatinib	0.0	0.3432271
Pemigatinib	0.0	0.11851134
Pemigatinib	0.0	0.098746516
Pemigatinib	0.0	0.5965493
Pemigatinib	0.0	0.0
Pemigatinib	0.0	0.7013339
Pemigatinib	0.0	0.98163426
Pemigatinib	1.0	0.2904214
Dimethomorph	0.0	0.34801045
Dimethomorph	0.0	0.2835715
Dimethomorph	0.0	0.23172209
Dimethomorph	0.0	0.31219867
Dimethomorph	0.0	0.4690011
Dimethomorph	0.0	0.58882767
Dimethomorph	0.0	0.71638626
Dimethomorph	0.0	0.3214019
Dimethomorph	0.0	0.13501711
Dimethomorph	0.0	0.06857148
Dimethomorph	0.0	0.11788709
Dimethomorph	0.0	0.5019337
Dimethomorph	1.0	0.62531745
Dimethomorph	1.0	0.9324318
Dimethomorph	1.0	1.0
Dimethomorph	1.0	1.0
Dimethomorph	1.0	0.9324318
Dimethomorph	0.0	0.08227923
Dimethomorph	0.0	0.0
Dimethomorph	0.0	0.08522317
Dimethomorph	0.0	0.19240871
Dimethomorph	0.0	0.19240871
Dimethomorph	0.0	0.08522317
Dimethomorph	0.0	0.18460703
Dimethomorph	0.0	0.20170008
Dimethomorph	0.0	0.3158032
Dimethomorph	0.0	0.48951694
Dimethomorph	1.0	0.6253172
Dimethomorph	0.0	0.0
Metyrapone	0.0	0.14588487
Metyrapone	0.0	0.14588487
Metyrapone	0.0	0.0
Metyrapone	0.0	0.09728446
Metyrapone	0.0	0.59621394
Metyrapone	1.0	0.23558828
Metyrapone	1.0	0.23270153
Metyrapone	1.0	0.5958466
Metyrapone	1.0	0.52349573
Metyrapone	1.0	0.39539608
Metyrapone	0.0	0.6457312
Metyrapone	1.0	1.0
Metyrapone	1.0	0.6785993
Metyrapone	1.0	0.27109644
Metyrapone	1.0	0.53818005
Metyrapone	1.0	0.578833
Metyrapone	1.0	0.73813856
Metyrapone	1.0	0.7165789
Indinavir	0.0	0.6441859
Indinavir	0.0	0.6441858
Indinavir	0.0	0.6441861
Indinavir	0.0	1.0
Indinavir	0.0	0.7195191
Indinavir	0.0	0.37026736
Indinavir	0.0	0.40633312
Indinavir	0.0	0.16962625
Indinavir	0.0	0.1461061
Indinavir	0.0	0.4112202
Indinavir	0.0	0.65526474
Indinavir	1.0	0.63643605
Indinavir	1.0	0.66490996
Indinavir	1.0	0.639776
Indinavir	1.0	0.68046653
Indinavir	1.0	0.7380905
Indinavir	0.0	0.10797718
Indinavir	0.0	0.23057343
Indinavir	0.0	0.44971088
Indinavir	0.0	0.29676408
Indinavir	0.0	0.06190258
Indinavir	0.0	0.18404432
Indinavir	0.0	0.37066975
Indinavir	0.0	0.14297909
Indinavir	0.0	0.48499337
Indinavir	0.0	0.38160568
Indinavir	0.0	0.36080447
Indinavir	0.0	0.46323314
Indinavir	0.0	0.39134756
Indinavir	0.0	0.39134756
Indinavir	0.0	0.46323314
Indinavir	0.0	0.15845849
Indinavir	0.0	0.0
Indinavir	0.0	0.08849192
Indinavir	0.0	0.09952673
Indinavir	0.0	0.31298712
Indinavir	0.0	0.30541587
Indinavir	0.0	0.3545344
Indinavir	0.0	0.41218853
Indinavir	0.0	0.40880457
Indinavir	0.0	0.39174682
Indinavir	0.0	0.4256201
Indinavir	0.0	0.4755222
Indinavir	0.0	0.4575755
Indinavir	0.0	0.2797948
Indinavir	0.0	0.36080447
Indinavir	0.0	0.28593355
Indinavir	1.0	0.70793766
Indinavir	0.0	0.27458942
Tienilic acid	0.0	0.14002933
Tienilic acid	0.0	0.11861735
Tienilic acid	0.0	0.65310687
Tienilic acid	0.0	0.13786004
Tienilic acid	0.0	0.33031657
Tienilic acid	0.0	0.5168346
Tienilic acid	0.0	0.2831849
Tienilic acid	0.0	0.11857354
Tienilic acid	0.0	0.058612585
Tienilic acid	0.0	0.04310114
Tienilic acid	0.0	0.7353234
Tienilic acid	0.0	0.94421506
Tienilic acid	0.0	0.0
Tienilic acid	0.0	0.04037482
Tienilic acid	0.0	0.6377365
Tienilic acid	1.0	1.0
Tienilic acid	1.0	0.5355233
Tienilic acid	1.0	0.3599461
Tienilic acid	1.0	0.8307708
Tienilic acid	0.0	0.6462297
Tienilic acid	1.0	0.96565217
Suprofen	0.0	0.00677013
Suprofen	0.0	0.1253869
Suprofen	0.0	0.011779842
Suprofen	0.0	0.0
Suprofen	0.0	0.10406225
Suprofen	0.0	0.05306405
Suprofen	0.0	0.08219454
Suprofen	0.0	0.11515042
Suprofen	0.0	0.115150355
Suprofen	0.0	0.08219454
Suprofen	0.0	0.031014975
Suprofen	0.0	0.08392298
Suprofen	0.0	0.54907405
Suprofen	1.0	1.0
Suprofen	1.0	0.7422679
Suprofen	1.0	0.695033
Suprofen	1.0	0.9936766
Suprofen	0.0	0.05306405
Suprofen	1.0	0.99333286
Clopidogrel	0.0	0.26633418
Clopidogrel	0.0	0.46898562
Clopidogrel	0.0	0.6743538
Clopidogrel	0.0	0.81083244
Clopidogrel	1.0	0.80532146
Clopidogrel	0.0	0.59519553
Clopidogrel	1.0	0.834436
Clopidogrel	1.0	0.9401487
Clopidogrel	1.0	1.0
Clopidogrel	0.0	0.12724945
Clopidogrel	0.0	0.1666145
Clopidogrel	0.0	0.0
Clopidogrel	0.0	0.019335095
Clopidogrel	0.0	0.2050792
Clopidogrel	0.0	0.5331805
Clopidogrel	0.0	0.3598148
Clopidogrel	0.0	0.11765168
Clopidogrel	0.0	0.3876405
Clopidogrel	0.0	0.7235576
Clopidogrel	0.0	0.099736676
Clopidogrel	0.0	0.45526284
Clopidogrel	0.0	0.2399717
Clopidogrel	1.0	0.98297113
Ticlopidine	0.0	0.04448813
Ticlopidine	0.0	0.12990707
Ticlopidine	0.0	0.07949235
Ticlopidine	0.0	0.1437492
Ticlopidine	0.0	0.13225335
Ticlopidine	0.0	0.12738137
Ticlopidine	0.0	0.0
Ticlopidine	0.0	0.17480099
Ticlopidine	0.0	0.2297881
Ticlopidine	0.0	0.5232791
Ticlopidine	0.0	0.7643994
Ticlopidine	1.0	0.6154367
Ticlopidine	0.0	0.30288497
Ticlopidine	1.0	0.69676447
Ticlopidine	1.0	0.8037618
Ticlopidine	1.0	0.9259553
Ticlopidine	0.0	0.009921644
Ticlopidine	0.0	0.11024032
Ticlopidine	1.0	1.0
Fluconazole	0.0	0.11520001
Fluconazole	0.0	0.31388682
Fluconazole	0.0	0.54156876
Fluconazole	1.0	0.9336839
Fluconazole	1.0	0.95304656
Fluconazole	1.0	1.0
Fluconazole	1.0	0.8699493
Fluconazole	0.0	0.31388682
Fluconazole	0.0	0.541569
Fluconazole	1.0	0.9336839
Fluconazole	1.0	0.95304656
Fluconazole	1.0	0.9999998
Fluconazole	1.0	0.8699493
Fluconazole	0.0	0.16751507
Fluconazole	0.0	0.04368736
Fluconazole	0.0	0.0
Fluconazole	0.0	0.08015387
Fluconazole	0.0	0.09449254
Fluconazole	0.0	0.049905814
Fluconazole	0.0	0.111601554
Fluconazole	0.0	0.107831635
Fluconazole	1.0	0.9016447
Fluconazole	1.0	0.9016447
Fluconazole	0.0	0.13281982
Itraconazole	0.0	0.03746292
Itraconazole	0.0	0.028179817
Itraconazole	0.0	0.003573946
Itraconazole	0.0	0.19073947
Itraconazole	1.0	0.4048744
Itraconazole	1.0	0.6127825
Itraconazole	1.0	0.6158306
Itraconazole	1.0	0.35049337
Itraconazole	0.0	0.22766462
Itraconazole	0.0	0.37347847
Itraconazole	0.0	0.10979579
Itraconazole	0.0	0.09032608
Itraconazole	0.0	0.15537623
Itraconazole	0.0	0.15537623
Itraconazole	0.0	0.09032608
Itraconazole	0.0	0.2020258
Itraconazole	0.0	0.0823234
Itraconazole	0.0	0.060310453
Itraconazole	0.0	0.06593368
Itraconazole	0.0	0.06593368
Itraconazole	0.0	0.060310453
Itraconazole	0.0	0.20654853
Itraconazole	0.0	0.15495466
Itraconazole	0.0	0.14698897
Itraconazole	0.0	0.12114982
Itraconazole	0.0	0.1666956
Itraconazole	0.0	0.054000825
Itraconazole	0.0	0.0021200052
Itraconazole	0.0	0.11547611
Itraconazole	0.0	0.29660067
Itraconazole	0.0	0.40810382
Itraconazole	0.0	0.52006435
Itraconazole	0.0	0.79833734
Itraconazole	1.0	0.94538254
Itraconazole	1.0	1.0
Itraconazole	1.0	0.94951934
Itraconazole	1.0	0.87966627
Itraconazole	0.0	0.41644758
Itraconazole	0.0	0.30882424
Itraconazole	0.0	0.12502342
Itraconazole	0.0	0.03280524
Itraconazole	0.0	0.09970514
Itraconazole	0.0	0.036845095
Itraconazole	0.0	0.0981934
Itraconazole	0.0	0.084180236
Itraconazole	0.0	0.0
Itraconazole	0.0	0.12114978
Itraconazole	0.0	0.14698897
Itraconazole	1.0	0.116845004
Itraconazole	0.0	0.10979579
Itraconazole	0.0	0.0823234
Itraconazole	0.0	0.15495466
Itraconazole	0.0	0.20979318
Itraconazole	0.0	0.13812721
Itraconazole	1.0	0.846755
Voriconazole	0.0	0.1299995
Voriconazole	0.0	0.24791372
Voriconazole	0.0	0.605888
Voriconazole	0.0	0.63687634
Voriconazole	0.0	0.5324878
Voriconazole	0.0	0.6528658
Voriconazole	0.0	0.61341035
Voriconazole	0.0	0.24109535
Voriconazole	0.0	0.12434699
Voriconazole	0.0	0.057739977
Voriconazole	0.0	0.28925294
Voriconazole	0.0	0.556076
Voriconazole	1.0	0.9578418
Voriconazole	1.0	1.0
Voriconazole	1.0	0.9284881
Voriconazole	1.0	0.8799023
Voriconazole	0.0	0.0841468
Voriconazole	0.0	0.029767087
Voriconazole	0.0	0.0
Voriconazole	0.0	0.05529533
Voriconazole	0.0	0.073029615
Voriconazole	0.0	0.03715132
Voriconazole	0.0	0.118098676
Voriconazole	0.0	0.09071392
Voriconazole	0.0	0.4197801
Voriconazole	1.0	0.90813774
Voriconazole	0.0	0.079763755
Posaconazole	0.0	0.11349318
Posaconazole	0.0	0.11349318
Posaconazole	0.0	0.07191557
Posaconazole	0.0	0.12738903
Posaconazole	0.0	0.21152203
Posaconazole	0.0	0.20235516
Posaconazole	1.0	0.38458842
Posaconazole	1.0	0.52890426
Posaconazole	1.0	0.466727
Posaconazole	1.0	0.30895355
Posaconazole	0.0	0.13493113
Posaconazole	0.0	0.24266212
Posaconazole	0.0	0.047782023
Posaconazole	0.0	0.007410171
Posaconazole	0.0	0.06079488
Posaconazole	0.0	0.06079492
Posaconazole	0.0	0.007410129
Posaconazole	0.0	0.1341753
Posaconazole	0.0	0.04244679
Posaconazole	0.0	0.026134767
Posaconazole	0.0	0.034489926
Posaconazole	0.0	0.034489926
Posaconazole	0.0	0.026134767
Posaconazole	0.0	0.17965478
Posaconazole	0.0	0.18916269
Posaconazole	0.0	0.18351185
Posaconazole	0.0	0.115589865
Posaconazole	0.0	0.17451479
Posaconazole	0.0	0.113399655
Posaconazole	0.0	0.11916266
Posaconazole	0.0	0.11380014
Posaconazole	0.0	0.14858076
Posaconazole	0.0	0.18615909
Posaconazole	0.0	0.38698778
Posaconazole	0.0	0.7866311
Posaconazole	1.0	0.92190516
Posaconazole	1.0	1.0
Posaconazole	1.0	0.9185413
Posaconazole	1.0	0.8718301
Posaconazole	0.0	0.12992279
Posaconazole	0.0	0.083546266
Posaconazole	0.0	0.05729358
Posaconazole	0.0	0.0
Posaconazole	0.0	0.08421583
Posaconazole	0.0	0.10408704
Posaconazole	0.0	0.035199665
Posaconazole	0.0	0.09924204
Posaconazole	0.0	0.07466968
Posaconazole	0.0	0.115589865
Posaconazole	0.0	0.18351185
Posaconazole	1.0	0.24231705
Posaconazole	0.0	0.047782023
Posaconazole	0.0	0.04244679
Posaconazole	0.0	0.18916269
Posaconazole	0.0	0.08701801
Posaconazole	0.0	0.1124252
Posaconazole	1.0	0.8185719
