## Supplementary Data 7 for "Deciphering Mechanistic Signatures in Drug-Drug Interactions with Dual Topology Graphs"

Perpetrator	Victim	Predicted AUC FC (Log2)
DB00715	DB00289	2.30218
DB00715	DB00387	0.39143
DB00715	DB00476	0.83665
DB00715	DB00496	0.27838
DB00715	DB00674	0.15488
DB00715	DB01100	0.88337
DB00715	DB01151	1.59756
DB00715	DB04844	2.36528
DB00715	DB04948	0.6628
DB00715	DB09039	2.98472
DB00715	DB00706	1.10542
DB00715	DB00734	0.21381
CTP-347	DB00289	1.53157
CTP-347	DB00387	0.17603
CTP-347	DB00476	0.56088
CTP-347	DB00496	0.20834
CTP-347	DB00674	0.13637
CTP-347	DB01100	0.52949
CTP-347	DB01151	0.94588
CTP-347	DB04844	1.42866
CTP-347	DB04948	0.42887
CTP-347	DB09039	1.83094
CTP-347	DB00706	0.65707
CTP-347	DB00734	0.18353
DB01167	DB00404	0.79113
DB01167	DB00425	0.24704
DB01167	DB08865	0.93227
DB01167	DB00490	3.48946
DB01167	DB00683	2.49845
DB01167	DB00976	0.7088
DB01167	DB01076	1.46415
DB01167	DB01098	0.94534
DB01167	DB04908	1.30754
DB01167	DB05239	1.78524
DB01167	DB08899	0.17351
DB01167	DB11691	1.01381
DB01167	DB11703	1.51275
DB01167	DB12070	0.48198
DB01167	DB12130	0.67278
DB01167	DB12141	0.92846
DB01167	DB12329	0.28323
DB01167	DB12483	0.15235
DB01167	DB14568	0.60048
DB01167	DB14723	2.04206
DB01167	DB00317	0.35064
DB01167	DB00912	1.8859
DB01167	DB01023	2.55892
DB01167	DB09026	1.51943
DB01167	DB09073	0.533
DB01167	DB09074	0.6683
DB01167	DB11760	0.14608
DB01167	DB12147	0.47707
15d	DB00404	1.00428
15d	DB00425	0.35573
15d	DB08865	0.98061
15d	DB00490	3.83619
15d	DB00683	2.77628
15d	DB00976	0.78909
15d	DB01076	1.70278
15d	DB01098	1.0999
15d	DB04908	1.52729
15d	DB05239	2.09909
15d	DB08899	0.26208
15d	DB11691	1.28767
15d	DB11703	1.8887
15d	DB12070	0.6076
15d	DB12130	0.90238
15d	DB12141	1.11448
15d	DB12329	0.44597
15d	DB12483	0.25819
15d	DB14568	0.74536
15d	DB14723	2.19675
15d	DB00317	0.41381
15d	DB00912	1.99222
15d	DB01023	2.68654
15d	DB09026	1.60974
15d	DB09073	0.77342
15d	DB09074	0.80591
15d	DB11760	0.16374
15d	DB12147	0.58443
15o	DB00404	0.67381
15o	DB00425	0.15724
15o	DB08865	0.70894
15o	DB00490	2.93564
15o	DB00683	2.19225
15o	DB00976	0.63079
15o	DB01076	1.26209
15o	DB01098	0.88237
15o	DB04908	1.12871
15o	DB05239	1.45477
15o	DB08899	0.1129
15o	DB11691	0.7776
15o	DB11703	1.34295
15o	DB12070	0.38325
15o	DB12130	0.53836
15o	DB12141	0.65528
15o	DB12329	0.2045
15o	DB12483	0.05901
15o	DB14568	0.52104
15o	DB14723	1.69732
15o	DB00317	0.18458
15o	DB00912	1.62028
15o	DB01023	2.28087
15o	DB09026	1.29663
15o	DB09073	0.35589
15o	DB09074	0.59473
15o	DB11760	0.10141
15o	DB12147	0.3211
15n	DB00404	0.67364
15n	DB00425	0.15212
15n	DB08865	0.69926
15n	DB00490	2.96541
15n	DB00683	2.18249
15n	DB00976	0.63755
15n	DB01076	1.25908
15n	DB01098	0.89128
15n	DB04908	1.13693
15n	DB05239	1.41989
15n	DB08899	0.11389
15n	DB11691	0.76983
15n	DB11703	1.35375
15n	DB12070	0.38632
15n	DB12130	0.53458
15n	DB12141	0.64828
15n	DB12329	0.20885
15n	DB12483	0.0617
15n	DB14568	0.5289
15n	DB14723	1.69006
15n	DB00317	0.18777
15n	DB00912	1.63594
15n	DB01023	2.29288
15n	DB09026	1.31049
15n	DB09073	0.34972
15n	DB09074	0.59392
15n	DB11760	0.10135
15n	DB12147	0.31676
